# Large DNA virus promoted the endosymbiotic evolution to make a photosynthetic eukaryote

**DOI:** 10.1101/809541

**Authors:** Mitsuhiro Matsuo, Atsushi Katahata, Makoto Tachikawa, Yohei Minakuchi, Hideki Noguchi, Atsushi Toyoda, Asao Fujiyama, Yutaka Suzuki, Takayuki Hata, Soichirou Satoh, Takuro Nakayama, Ryoma Kamikawa, Mami Nomura, Yuji Inagaki, Ken-ichiro Ishida, Junichi Obokata

**Author notes:** Correspondence: Junichi Obokata, Graduate School of Life and Environmental Science, Kyoto Prefectural University, Kyoto, 606-8522, Japan.

## Abstract

Chloroplasts in photosynthetic eukaryotes originated from a cyanobacterial endosymbiosis far more than 1 billion years ago^1-3^. Due to this ancientness, it remains unclear how this evolutionary process proceeded. To unveil this mystery, we analysed the whole genome sequence of a photosynthetic rhizarian amoeba^4^, *Paulinella micropora*^5,6^, which has a chloroplast-like organelle that originated from another cyanobacterial endosymbiosis^7-10^ about 0.1 billion years ago^11^. Here we show that the predacious amoeba that engulfed cyanobacteria evolved into a photosynthetic organism very quickly in the evolutionary time scale, probably aided by the drastic genome reorganization activated by large DNA virus. In the endosymbiotic evolution of eukaryotic cells, gene transfer from the endosymbiont genome to the host nucleus is essential for the evolving host cell to control the endosymbiont-derived organelle^12^. In *P. micropora*, we found that the gene transfer from the free-living and endosymbiotic bacteria to the amoeba nucleus was rapidly activated but both simultaneously ceased within the initiation period of the endosymbiotic evolution, suggesting that the genome reorganization drastically proceeded and completed. During this period, large DNA virus appeared to have infected the amoeba, followed by the rapid amplification and diversification of virus-related genes. These findings led us to re-examine the conventional endosymbiotic evolutionary scenario that exclusively deals with the host and the symbiont, and to extend it by incorporating a third critical player, large DNA virus, which activates the drastic gene transfer and genome reorganization between them. This *Paulinella* version of the evolutionary hypothesis deserves further testing of its generality in evolutionary systems and could shed light on the unknown roles of large DNA viruses^13^ in the evolution of terrestrial life.
