## Supplemental Table 1 for "Large DNA virus promoted the endosymbiotic evolution to make a photosynthetic eukaryote"

### Sheet: Sheet1
Supplementary Table 1. Summary of the raw sequence data of the P. micropora genome.
Genome sequencing
Library Type	Sequencer	Read length	Average insert size	No. of Reads	No. of Bases	DRA Accession No.
Illumina Paired End (300 bp)	Illumina HiSeq 2500	150 bp	321 bp	439 M	65.9 Gbp	DRR030768
Illumina Paired End (500 bp)	Illumina HiSeq 2500	150 bp	547 bp	472 M	70.8 Gbp	DRR030769
Illumina Mate Pair (3,000 bp)	Illumina HiSeq 2500	150 bp	3,131 bp	511 M	76.6 Gbp	DRR030770
Illumina Mate Pair (5,000 bp)	Illumina HiSeq 2500	150 bp	4,924 bp	352 M	52.8 Gbp	DRR030771
Illumina Mate Pair (12,000 bp)	Illumina HiSeq 2500	150 bp	10,857 bp	221 M	33.1 Gbp	DRR030774
Illumina Mate Pair (15,000 bp)	Illumina HiSeq 2500	150 bp	13,518 bp	396 M	59.5 Gbp	DRR030775
Illumina Mate Pair (18,000 bp)	Illumina HiSeq 2500	150 bp	15,219 bp	207 M	31.1 Gbp	DRR030776
Illumina Mate Pair (20,000 bp)	Illumina HiSeq 2500	150 bp	16,070 bp	203 M	30.5 Gbp	DRR030777
Transcriptome sequencing
Library Type	Sequencer	Read length	Average insert size	No. of Reads	No. of Bases	DRA Accession No.
Illumina Paired End (200 bp)	Illumina HiSeq 2500	100 bp	-	413 M	38.4 Gb	DRR030370
PacBio Iso-seq (700-1500 bp)	PacBio RSII	-	1,513 bp	0.076 M	116 Mb	DRR181096
PacBio Iso-seq (1500-3000 bp)	PacBio RSII	-	2,403 bp	0.091 M	219 Mb	DRR181095
PacBio Iso-seq (3000-6000 bp)	PacBio RSII	-	2,531 bp	0.069 M	176 Mb	DRR181094
