## Supplemental Table 2 for "Large DNA virus promoted the endosymbiotic evolution to make a photosynthetic eukaryote"

### Sheet: repeat content
Supplementary Table 2. Annotation and categorization of the P. micropora RepeatModeller sequences.
*The categorization is based on the sequence similarities with the manually curated repeat sequences in Supplementary Table 3 by BLASTX search (e-value < 1e-5).
Repeat name	RepeatMasker class	Annotation of BLASTX top hit (NCBI nr)	Species Name	Gene IDs	BLASTX e-value	Categolization*
rnd-3_family-128	LTR/Gypsy					putative DNA virus
rnd-3_family-266	SINE/Alu	ribonucleoside-diphosphate reductase	Flammeovirgaceae bacterium 311	gi|595617733|gb|AHM61376.1|	3e-100	putative DNA virus
rnd-3_family-362	LINE/Tad1	ribonucleoside-diphosphate reductase	Sediminibacterium salmoneum	gi|652369148|ref|WP_026765174.1|	0	putative DNA virus
rnd-4_family-1327	RC/Helitron	PREDICTED: E3 ubiquitin-protein ligase RING1-like	Musa acuminata subsp. malaccensis	gi|694997771|ref|XP_009401096.1|	2e-15	putative DNA virus
rnd-4_family-1613	Unknown	PREDICTED: zinc finger protein 501-like isoform X4	Salmo salar	gi|929094233|ref|XP_014057926.1|	2e-25	putative DNA virus
rnd-4_family-172	Unknown	hypothetical protein DB44_FT00030	Candidatus Protochlamydia amoebophila	gi|742761221|gb|KIC70805.1|	7e-31	putative DNA virus
rnd-4_family-2015	Unknown	Ras-related protein	Wickerhamomyces ciferrii	gi|754409850|ref|XP_011274232.1|	6e-10	putative DNA virus
rnd-4_family-220	Unknown					putative DNA virus
rnd-4_family-25	Unknown					putative DNA virus
rnd-4_family-29	LTR/Gypsy	hypothetical protein, partial	Candidatus Protochlamydia amoebophila	gi|746314316|ref|WP_039361036.1|	1e-64	putative DNA virus
rnd-4_family-433	Unknown	predicted protein	Micromonas sp. RCC299	gi|255084722|ref|XP_002504792.1|	4e-36	putative DNA virus
rnd-4_family-533	DNA/Kolobok-T2					putative DNA virus
rnd-4_family-675	DNA/MULE-MuDR					putative DNA virus
rnd-4_family-804	Unknown					putative DNA virus
rnd-4_family-85	Unknown					putative DNA virus
rnd-5_family-1018	Unknown					putative DNA virus
rnd-5_family-1036	SINE/C					putative DNA virus
rnd-5_family-1070	Unknown	Zinc finger Ran-binding domain-containing protein 3	Morus notabilis	gi|703107442|ref|XP_010098747.1|	7e-15	putative DNA virus
rnd-5_family-1074	Unknown					putative DNA virus
rnd-5_family-108	Unknown					putative DNA virus
rnd-5_family-1080	Unknown	hypothetical protein	Candidatus Protochlamydia amoebophila	gi|917764651|ref|WP_052278655.1|	5e-15	putative DNA virus
rnd-5_family-1120	Unknown	putative helicase	Insectomime virus	gi|557952581|gb|AHA46375.1|	2e-06	putative DNA virus
rnd-5_family-12	DNA/hAT-Ac	kelch-like protein 17	Chrysochromulina sp. CCMP291	gi|922868839|gb|KOO35119.1|	6e-34	putative DNA virus
rnd-5_family-1233	DNA/hAT-Ac					putative DNA virus
rnd-5_family-1246	DNA/CMC-EnSpm	unknown	Picea sitchensis	gi|116779261|gb|ABK21206.1|	2e-14	putative DNA virus
rnd-5_family-1334	Unknown					putative DNA virus
rnd-5_family-1354	Unknown	DNA-directed RNA polymerase II subunit RPB1	Paracoccidioides lutzii Pb01	gi|701691460|gb|EEH34348.2|	2e-12	putative DNA virus
rnd-5_family-1425	Unknown	hypothetical protein RFI_19788	Reticulomyxa filosa	gi|569389374|gb|ETO17530.1|	1e-16	putative DNA virus
rnd-5_family-1484	Unknown	hypothetical protein	Clostridium sp. ASF356	gi|490137889|ref|WP_004038247.1|	1e-104	putative DNA virus
rnd-5_family-1520	Unknown	gp116	Synechococcus phage syn9	gi|113200620|ref|YP_717783.1|	2e-14	putative DNA virus
rnd-5_family-1716	LTR/Gypsy					putative DNA virus
rnd-5_family-1757	Unknown	EsV-1-109	Ectocarpus siliculosus virus 1	gi|13242580|ref|NP_077594.1|	3e-13	putative DNA virus
rnd-5_family-1838	Unknown					putative DNA virus
rnd-5_family-1991	DNA/hAT-Ac	isoform a	Chrysochromulina sp. CCMP291	gi|922862111|gb|KOO29776.1|	1e-28	putative DNA virus
rnd-5_family-2177	Unknown	PREDICTED: zinc finger protein 431-like	Peromyscus maniculatus bairdii	gi|589983307|ref|XP_006997477.1|	3e-16	putative DNA virus
rnd-5_family-2265	DNA/Ginger	Bacterial surface protein 26-residue repeat	Ostreococcus tauri	gi|693496310|emb|CEG00493.1|	2e-09	putative DNA virus
rnd-5_family-235	DNA/CMC-EnSpm					putative DNA virus
rnd-5_family-247	LTR/Gypsy	sel1 domain protein repeat-containing protein	Alistipes sp. CAG:831	gi|524054998|emb|CCY34634.1|	2e-23	putative DNA virus
rnd-5_family-2562	LINE/L1	conserved hypothetical protein	Candidatus Protochlamydia amoebophila UWE25	gi|46401201|emb|CAF24650.1|	3e-28	putative DNA virus
rnd-5_family-275	Unknown	hypothetical protein	Polaribacter sp. Hel1_33_49	gi|917501124|ref|WP_052107541.1|	3e-10	putative DNA virus
rnd-5_family-2876	DNA/Sola					putative DNA virus
rnd-5_family-3032	Unknown					putative DNA virus
rnd-5_family-305	Unknown					putative DNA virus
rnd-5_family-3082	LINE/L2					putative DNA virus
rnd-5_family-3250	Unknown					putative DNA virus
rnd-5_family-329	Unknown					putative DNA virus
rnd-5_family-3576	DNA/hAT-Tag1					putative DNA virus
rnd-5_family-368	Unknown	hypothetical protein	Candidatus Protochlamydia amoebophila	gi|763165028|ref|WP_044044684.1|	3e-14	putative DNA virus
rnd-5_family-369	Unknown	gp116	Synechococcus phage syn9	gi|113200620|ref|YP_717783.1|	2e-13	putative DNA virus
rnd-5_family-370	Unknown					putative DNA virus
rnd-5_family-38	Unknown					putative DNA virus
rnd-5_family-39	Unknown	hypothetical protein	Croceitalea dokdonensis	gi|937124397|ref|WP_054560181.1|	4e-23	putative DNA virus
rnd-5_family-3931	Unknown	hypothetical protein ETSY2_23915	Candidatus Entotheonella sp. TSY2	gi|575421099|gb|ETX05282.1|	7e-16	putative DNA virus
rnd-5_family-396	Unknown					putative DNA virus
rnd-5_family-448	Unknown	hypothetical protein EMIHUDRAFT_228570	Emiliania huxleyi CCMP1516	gi|551611879|ref|XP_005787007.1|	1e-06	putative DNA virus
rnd-5_family-500	Unknown	hypothetical protein	Zavarzinella formosa	gi|521958965|ref|WP_020470570.1|	4e-13	putative DNA virus
rnd-5_family-555	LINE/L1					putative DNA virus
rnd-5_family-591	LINE/R1					putative DNA virus
rnd-5_family-595	Unknown	hypothetical protein XU09_C0001G0057	Thaumarchaeota archaeon CSP1-1	gi|952339464|gb|KRT61998.1|	3e-14	putative DNA virus
rnd-5_family-620	Unknown					putative DNA virus
rnd-5_family-745	Unknown					putative DNA virus
rnd-5_family-876	Unknown					putative DNA virus
rnd-5_family-977	DNA/CMC-EnSpm	lipoprotein	Teredinibacter turnerae	gi|655495856|ref|WP_028877205.1|	2e-11	putative DNA virus
rnd-6_family-1	Unknown					putative DNA virus
rnd-6_family-105	Unknown					putative DNA virus
rnd-6_family-1101	Unknown	histone H3.1t	Culex quinquefasciatus	gi|170053459|ref|XP_001862683.1|	1e-64	putative DNA virus
rnd-6_family-1138	Unknown					putative DNA virus
rnd-6_family-118	Unknown					putative DNA virus
rnd-6_family-1291	Unknown	hypothetical protein	Acanthamoeba polyphaga mimivirus	gi|311977528|ref|YP_003986648.1|	3e-15	putative DNA virus
rnd-6_family-1305	Unknown	hypothetical protein	Desulfatitalea tepidiphila	gi|929006508|ref|WP_054030447.1|	9e-28	putative DNA virus
rnd-6_family-1335	DNA/CMC-EnSpm					putative DNA virus
rnd-6_family-146	Unknown	Chlorovirus glycoprotein repeat domain-containing protein	Acanthocystis turfacea Chlorella virus GM0701.1	gi|448930083|gb|AGE53649.1|	1e-23	putative DNA virus
rnd-6_family-1488	Unknown					putative DNA virus
rnd-6_family-1533	Unknown					putative DNA virus
rnd-6_family-1634	Unknown					putative DNA virus
rnd-6_family-164	Unknown					putative DNA virus
rnd-6_family-1673	Unknown					putative DNA virus
rnd-6_family-1697	Unknown	hypothetical protein H310_06452	Aphanomyces invadans	gi|673031568|ref|XP_008869745.1|	1e-42	putative DNA virus
rnd-6_family-1722	Unknown	hypothetical protein H257_11446	Aphanomyces astaci	gi|698807318|ref|XP_009836688.1|	1e-25	putative DNA virus
rnd-6_family-1790	Unknown	EGF domain-containing protein	Myxococcus fulvus 124B02	gi|817710923|gb|AKF80124.1|	2e-13	putative DNA virus
rnd-6_family-1804	Unknown	ribonucleoside-diphosphate alpha subunit	Chrysochromulina sp. CCMP291	gi|922863874|gb|KOO31235.1|	8e-32	putative DNA virus
rnd-6_family-1847	Unknown					putative DNA virus
rnd-6_family-1968	Unknown					putative DNA virus
rnd-6_family-1995	Unknown	hypothetical protein pv_324	Pithovirus sibericum	gi|585299653|ref|YP_009001226.1|	5e-29	putative DNA virus
rnd-6_family-2146	DNA/hAT-Ac	kelch-like protein 17	Chrysochromulina sp. CCMP291	gi|922868839|gb|KOO35119.1|	1e-48	putative DNA virus
rnd-6_family-220	Unknown					putative DNA virus
rnd-6_family-2215	Unknown					putative DNA virus
rnd-6_family-2700	Unknown					putative DNA virus
rnd-6_family-276	Unknown					putative DNA virus
rnd-6_family-2791	Unknown	hypothetical protein	Candidatus Protochlamydia amoebophila	gi|499489922|ref|WP_011176562.1|	2e-14	putative DNA virus
rnd-6_family-333	Unknown					putative DNA virus
rnd-6_family-343	SINE/tRNA-Glu					putative DNA virus
rnd-6_family-3487	Unknown					putative DNA virus
rnd-6_family-3542	Unknown					putative DNA virus
rnd-6_family-3892	Unknown					putative DNA virus
rnd-6_family-3950	Unknown					putative DNA virus
rnd-6_family-419	LTR/Pao					putative DNA virus
rnd-6_family-468	Unknown	hypothetical protein PV04_03184	Capronia semiimmersa	gi|759294542|gb|KIW70957.1|	1e-13	putative DNA virus
rnd-6_family-482	Unknown					putative DNA virus
rnd-6_family-489	Unknown					putative DNA virus
rnd-6_family-511	LINE/R2	PREDICTED: gastrula zinc finger protein XlCGF8.2DB-like	Danio rerio	gi|528477900|ref|XP_003198583.2|	8e-20	putative DNA virus
rnd-6_family-524	Unknown					putative DNA virus
rnd-6_family-578	Unknown					putative DNA virus
rnd-6_family-621	Unknown					putative DNA virus
rnd-6_family-623	Unknown					putative DNA virus
rnd-6_family-67	Unknown					putative DNA virus
rnd-6_family-678	Unknown					putative DNA virus
rnd-6_family-69	DNA/hAT-Ac					putative DNA virus
rnd-6_family-705	Unknown					putative DNA virus
rnd-6_family-810	DNA/Maverick					putative DNA virus
rnd-6_family-821	Simple_repeat	hypothetical protein glt_00165	Moumouvirus goulette	gi|451927096|gb|AGF84974.1|	5e-15	putative DNA virus
rnd-6_family-822	Unknown					putative DNA virus
rnd-6_family-953	Unknown	Helicase	Faustovirus	gi|646227460|gb|AIB51781.1|	4e-15	putative DNA virus
rnd-6_family-966	Unknown	hypothetical protein, partial	Candidatus Protochlamydia amoebophila	gi|746314316|ref|WP_039361036.1|	2e-24	putative DNA virus
rnd-6_family-982	Unknown					putative DNA virus
rnd-2_family-39	DNA/Maverick	PREDICTED: uncharacterized protein LOC575748	Strongylocentrotus purpuratus	gi|115733109|ref|XP_781219.2|	0	Polinton
rnd-3_family-1206	Unknown					Polinton
rnd-3_family-286	Unknown					Polinton
rnd-3_family-318	DNA/Maverick	outer membrane protein	Cyanophage S-SSM2	gi|469520158|gb|AGH57453.1|	5e-17	Polinton
rnd-3_family-449	DNA/Maverick	hypothetical protein DFA_00303	Dictyostelium fasciculatum	gi|470248952|ref|XP_004358019.1|	3e-31	Polinton
rnd-3_family-85	Unknown	hypothetical protein	Desulfotomaculum reducens	gi|500207533|ref|WP_011877754.1|	2e-45	Polinton
rnd-3_family-9	Unknown	DNA-directed DNA polymerase	Moniliophthora perniciosa	gi|49147033|ref|YP_025890.1|	1e-07	Polinton
rnd-4_family-1235	DNA/Maverick	hypothetical protein SAR116_1507	Candidatus Puniceispirillum marinum IMCC1322	gi|292664649|gb|ADE39750.1|	7e-40	Polinton
rnd-4_family-1299	Unknown					Polinton
rnd-4_family-196	Unknown	hypothetical protein DFA_00304	Dictyostelium fasciculatum	gi|470248954|ref|XP_004358020.1|	1e-27	Polinton
rnd-4_family-346	DNA/Maverick	integrase core domain containing protein	Plasmopara halstedii	gi|953490285|emb|CEG46661.1|	6e-12	Polinton
rnd-4_family-39	Unknown	hypothetical protein	Chryseobacterium sp. Leaf405	gi|947225332|ref|WP_055984867.1|	2e-06	Polinton
rnd-4_family-40	DNA/Maverick	hypothetical protein DFA_06759	Dictyostelium fasciculatum	gi|470245687|ref|XP_004366133.1|	4e-34	Polinton
rnd-4_family-459	DNA/Maverick	gp33	Phage phiJL001	gi|62327219|ref|YP_223957.1|	5e-44	Polinton
rnd-4_family-482	Unknown					Polinton
rnd-4_family-488	DNA/Maverick	gp33	Phage phiJL001	gi|62327219|ref|YP_223957.1|	7e-45	Polinton
rnd-4_family-621	Unknown					Polinton
rnd-4_family-693	Unknown	hypothetical protein	Streptomyces sp. NRRL B-3648	gi|926381840|ref|WP_053710753.1|	5e-07	Polinton
rnd-4_family-694	Unknown	hypothetical protein	Mavirus	gi|326439161|ref|YP_004300291.1|	1e-12	Polinton
rnd-4_family-951	DNA/Maverick	Mavirus MV06-like protein	Phaeocystis globosa virus virophage	gi|509141011|ref|YP_008059887.1|	4e-10	Polinton
rnd-4_family-968	Unknown	hypothetical protein	Calothrix sp. PCC 7507	gi|504942326|ref|WP_015129428.1|	2e-16	Polinton
rnd-5_family-115	Unknown					Polinton
rnd-5_family-1178	DNA/Maverick	hypothetical protein GUITHDRAFT_148693	Guillardia theta CCMP2712	gi|551632886|ref|XP_005819306.1|	3e-22	Polinton
rnd-5_family-118	Unknown	hypothetical protein DFA_02651	Dictyostelium fasciculatum	gi|470247326|ref|XP_004357374.1|	1e-11	Polinton
rnd-5_family-1197	Unknown	hypothetical protein DFA_02651	Dictyostelium fasciculatum	gi|470247326|ref|XP_004357374.1|	7e-12	Polinton
rnd-5_family-1333	Unknown					Polinton
rnd-5_family-1471	Unknown					Polinton
rnd-5_family-2171	LINE/R1					Polinton
rnd-5_family-2175	Unknown					Polinton
rnd-5_family-229	Unknown					Polinton
rnd-5_family-2412	Unknown	hypothetical protein DFA_00304	Dictyostelium fasciculatum	gi|470248954|ref|XP_004358020.1|	2e-35	Polinton
rnd-5_family-421	Unknown					Polinton
rnd-5_family-436	Unknown					Polinton
rnd-5_family-498	DNA/Maverick	hypothetical protein ERVG_00264, partial	Emiliania huxleyi virus 208	gi|347601654|gb|AEP16139.1|	1e-25	Polinton
rnd-5_family-6492	Unknown	phage tail fiber-like protein	uncultured Mediterranean phage uvMED	gi|787053103|dbj|BAR25895.1|	9e-18	Polinton
rnd-5_family-663	Unknown					Polinton
rnd-5_family-730	Unknown					Polinton
rnd-5_family-800	Unknown					Polinton
rnd-5_family-971	Unknown					Polinton
rnd-6_family-1129	DNA/Maverick	Protein CBG15913	Caenorhabditis briggsae	gi|309358501|emb|CAP34049.2|	4e-07	Polinton
rnd-6_family-281	Unknown					Polinton
rnd-6_family-365	Unknown	hypothetical protein DFA_06760	Dictyostelium fasciculatum	gi|470245689|ref|XP_004366134.1|	1e-25	Polinton
rnd-6_family-469	DNA/Maverick	PREDICTED: uncharacterized protein LOC100890035	Strongylocentrotus purpuratus	gi|780060371|ref|XP_011670324.1|	7e-159	Polinton
rnd-6_family-6	DNA/Maverick	hypothetical protein DFA_00303	Dictyostelium fasciculatum	gi|470248952|ref|XP_004358019.1|	1e-30	Polinton
rnd-3_family-101	LTR/Copia	putative Gag-Pol polyprotein/retrotransposon, partial	Rhizoctonia solani 123E	gi|660956049|gb|KEP45491.1|	2e-37	Retrotransposon/Copia
rnd-3_family-35	LTR/Copia	hypothetical protein BN946_scf184847.g3	Trametes cinnabarina	gi|691789348|emb|CDO74695.1|	5e-53	Retrotransposon/Copia
rnd-3_family-374	LTR/Copia	LTR retrotransposon like protein	Arabidopsis thaliana	gi|2961349|emb|CAA18107.1|	2e-48	Retrotransposon/Copia
rnd-3_family-87	LTR/Copia	Retrovirus-related Pol polyprotein from transposon TNT 1-94	Papilio machaon	gi|930676465|gb|KPJ16606.1|	8e-56	Retrotransposon/Copia
rnd-4_family-108	LTR/Copia	Retrovirus-related Pol polyprotein from transposon TNT 1-94	Trichinella zimbabwensis	gi|954471262|gb|KRZ01816.1|	4e-38	Retrotransposon/Copia
rnd-4_family-109	LTR/Copia					Retrotransposon/Copia
rnd-4_family-187	LTR/Copia	LOW QUALITY PROTEIN: hypothetical protein M514_20447	Trichuris suis	gi|669327207|gb|KFD67411.1|	1e-45	Retrotransposon/Copia
rnd-4_family-205	Unknown					Retrotransposon/Copia
rnd-4_family-215	LTR/Copia	hypothetical protein H257_15637	Aphanomyces astaci	gi|698818157|ref|XP_009842107.1|	1e-30	Retrotransposon/Copia
rnd-4_family-924	LTR/Copia	PREDICTED: retrovirus-related Pol polyprotein from transposon TNT 1-94	Malus domestica	gi|657948365|ref|XP_008337255.1|	3e-24	Retrotransposon/Copia
rnd-4_family-938	LTR/Copia	LOW QUALITY PROTEIN: hypothetical protein M514_22733	Trichuris suis	gi|669324782|gb|KFD65016.1|	2e-25	Retrotransposon/Copia
rnd-5_family-1010	LTR/Copia	hypothetical protein VITISV_001215	Vitis vinifera	gi|147804937|emb|CAN60374.1|	3e-48	Retrotransposon/Copia
rnd-5_family-1029	LTR/Copia	hypothetical protein PTSG_12453	Salpingoeca rosetta	gi|514688759|ref|XP_004991955.1|	2e-19	Retrotransposon/Copia
rnd-5_family-1214	LTR/Copia	hypothetical protein VITISV_013540	Vitis vinifera	gi|147776419|emb|CAN74029.1|	1e-38	Retrotransposon/Copia
rnd-5_family-1325	Unknown					Retrotransposon/Copia
rnd-5_family-146	LTR/Copia	hypothetical protein ACN38_g11099	Penicillium nordicum	gi|924881805|gb|KOS38082.1|	4e-40	Retrotransposon/Copia
rnd-5_family-148	LTR/Copia	hypothetical protein M514_20469	Trichuris suis	gi|669327229|gb|KFD67433.1|	1e-48	Retrotransposon/Copia
rnd-5_family-3130	LTR/Copia	H0512B01.8	Oryza sativa Indica Group	gi|90265100|emb|CAH67713.1|	3e-14	Retrotransposon/Copia
rnd-5_family-526	LTR/Copia	PREDICTED: uncharacterized protein LOC102665992	Glycine max	gi|955340830|ref|XP_014617557.1|	2e-09	Retrotransposon/Copia
rnd-5_family-65	Unknown					Retrotransposon/Copia
rnd-5_family-66	Unknown					Retrotransposon/Copia
rnd-6_family-1086	Unknown					Retrotransposon/Copia
rnd-6_family-1239	Unknown					Retrotransposon/Copia
rnd-5_family-1417	LTR	reverse transcriptase	Klebsormidium flaccidum	gi|971517001|dbj|GAQ81226.1|	5e-12	Retrotransposon/Dirs
rnd-5_family-519	LTR/DIRS	integrase	Frankia sp. BMG5.12	gi|517469371|ref|WP_018640073.1|	4e-28	Retrotransposon/Dirs
rnd-6_family-1163	LTR/Ngaro	Integrase/recombinase xerD like protein, partial	Termitomyces sp. J132	gi|914266120|gb|KNZ80852.1|	1e-15	Retrotransposon/Dirs
rnd-2_family-35	LTR/Gypsy-Cigr	PREDICTED: paraneoplastic antigen Ma1	Larimichthys crocea	gi|734633750|ref|XP_010745375.1|	1e-88	Retrotransposon/Gypsy
rnd-3_family-249	Unknown					Retrotransposon/Gypsy
rnd-3_family-47	Unknown	putative pol protein	Adineta vaga	gi|119657139|gb|ABL86696.1|	1e-87	Retrotransposon/Gypsy
rnd-4_family-1415	Unknown					Retrotransposon/Gypsy
rnd-4_family-147	LTR/Gypsy	hypothetical protein	Rickettsia endosymbiont of Ixodes scapularis	gi|750332981|ref|WP_040614900.1|	2e-15	Retrotransposon/Gypsy
rnd-4_family-19	LTR/Gypsy	PREDICTED: uncharacterized protein LOC105338988	Crassostrea gigas	gi|762119475|ref|XP_011442646.1|	2e-08	Retrotransposon/Gypsy
rnd-4_family-21	LTR/Gypsy	PREDICTED: uncharacterized protein LOC103307431, partial	Chrysemys picta bellii	gi|641789117|ref|XP_008176407.1|	2e-09	Retrotransposon/Gypsy
rnd-4_family-282	LTR/Gypsy	retrovirus polyprotein, putative	Perkinsus marinus ATCC 50983	gi|294954182|ref|XP_002788040.1|	1e-42	Retrotransposon/Gypsy
rnd-4_family-337	Simple_repeat					Retrotransposon/Gypsy
rnd-4_family-350	LTR/Gypsy-Cigr	putative pol protein	Adineta vaga	gi|119657139|gb|ABL86696.1|	7e-88	Retrotransposon/Gypsy
rnd-4_family-353	LTR/Gypsy	Retrotransposable element Tf2 155 kDa protein type, putative	Perkinsus marinus ATCC 50983	gi|294925670|ref|XP_002778977.1|	2e-40	Retrotransposon/Gypsy
rnd-4_family-510	LTR/Gypsy	PREDICTED: uncharacterized protein K02A2.6-like	Trichogramma pretiosum	gi|936713808|ref|XP_014234863.1|	9e-39	Retrotransposon/Gypsy
rnd-4_family-63	Simple_repeat					Retrotransposon/Gypsy
rnd-4_family-92	Unknown					Retrotransposon/Gypsy
rnd-5_family-1015	Unknown					Retrotransposon/Gypsy
rnd-5_family-1237	LTR/Gypsy	hypothetical protein PHYSODRAFT_247331, partial	Phytophthora sojae	gi|695407179|ref|XP_009524309.1|	3e-08	Retrotransposon/Gypsy
rnd-5_family-1293	LTR/Gypsy	hypothetical protein TcasGA2_TC008722	Tribolium castaneum	gi|270009460|gb|EFA05908.1|	2e-08	Retrotransposon/Gypsy
rnd-5_family-1365	Unknown					Retrotransposon/Gypsy
rnd-5_family-154	LTR/Gypsy	putative pol protein	Adineta vaga	gi|119657139|gb|ABL86696.1|	5e-89	Retrotransposon/Gypsy
rnd-5_family-317	LTR/Gypsy	uncharacterized protein Dyak_GE28019, partial	Drosophila yakuba	gi|969457463|ref|XP_015044798.1|	3e-24	Retrotransposon/Gypsy
rnd-5_family-323	LTR/Gypsy					Retrotransposon/Gypsy
rnd-5_family-724	DNA/MULE-MuDR					Retrotransposon/Gypsy
rnd-6_family-1135	LTR/Gypsy	uncharacterized protein Dyak_GE28019, partial	Drosophila yakuba	gi|969457463|ref|XP_015044798.1|	1e-87	Retrotransposon/Gypsy
rnd-6_family-1261	LTR/Gypsy	PREDICTED: uncharacterized protein LOC102459897	Pelodiscus sinensis	gi|558210891|ref|XP_006133666.1|	4e-09	Retrotransposon/Gypsy
rnd-6_family-2393	Unknown					Retrotransposon/Gypsy
rnd-6_family-289	Unknown					Retrotransposon/Gypsy
rnd-6_family-397	LTR/Gypsy	putative pol protein	Adineta vaga	gi|119657139|gb|ABL86696.1|	8e-89	Retrotransposon/Gypsy
rnd-6_family-398	LTR/Gypsy	uncharacterized protein Dyak_GE28019, partial	Drosophila yakuba	gi|969457463|ref|XP_015044798.1|	2e-74	Retrotransposon/Gypsy
rnd-6_family-901	Unknown					Retrotransposon/Gypsy
rnd-4_family-850	LTR/Ngaro	PREDICTED: uncharacterized protein LOC102806017	Saccoglossus kowalevskii	gi|585695799|ref|XP_006822089.1|	2e-14	Retrotransposon/Ngaro
rnd-6_family-368	LTR/Ngaro	PREDICTED: uncharacterized protein LOC105314544	Amphimedon queenslandica	gi|761916158|ref|XP_011407088.1|	1e-35	Retrotransposon/Ngaro
rnd-2_family-85	LINE/L2	hypothetical protein	Escherichia coli	gi|825740721|ref|WP_047149324.1|	8e-38	Retrotransposon/non-LTR, Jockey
rnd-3_family-265	LINE/L2	hypothetical protein CAPTEDRAFT_212468	Capitella teleta	gi|443699690|gb|ELT99035.1|	4e-14	Retrotransposon/non-LTR, Jockey
rnd-4_family-1199	Unknown					Retrotransposon/non-LTR, Jockey
rnd-4_family-159	LINE/CR1-Zenon					Retrotransposon/non-LTR, Jockey
rnd-4_family-170	LINE/L2					Retrotransposon/non-LTR, Jockey
rnd-5_family-283	LINE/L2	reverse transcriptase	Aedes aegypti	gi|70907192|gb|AAZ15237.1|	2e-13	Retrotransposon/non-LTR, Jockey
rnd-5_family-517	LINE/L2	PREDICTED: RNA-directed DNA polymerase from mobile element jockey-like isoform X1	Amyelois transitella	gi|913324481|ref|XP_013193561.1|	9e-40	Retrotransposon/non-LTR, Jockey
rnd-6_family-2419	LINE/L2	PREDICTED: RNA-directed DNA polymerase from mobile element jockey-like	Metaseiulus occidentalis	gi|391336237|ref|XP_003742488.1|	3e-27	Retrotransposon/non-LTR, Jockey
rnd-6_family-633	Unknown					Retrotransposon/non-LTR, Jockey
rnd-2_family-17	LINE/R2-Hero	PREDICTED: uncharacterized protein LOC580961	Strongylocentrotus purpuratus	gi|390347606|ref|XP_786079.3|	6e-119	Retrotransposon/non-LTR, HERO
rnd-4_family-380	LINE/R2-Hero	PREDICTED: uncharacterized protein LOC580961	Strongylocentrotus purpuratus	gi|390347606|ref|XP_786079.3|	6e-106	Retrotransposon/non-LTR, HERO
rnd-5_family-827	LINE/R2-Hero	PREDICTED: uncharacterized protein LOC580961	Strongylocentrotus purpuratus	gi|390347606|ref|XP_786079.3|	9e-122	Retrotransposon/non-LTR, HERO
rnd-6_family-727	LINE/R2-Hero	PREDICTED: uncharacterized protein LOC105909141	Clupea harengus	gi|831320712|ref|XP_012693197.1|	9e-36	Retrotransposon/non-LTR, HERO
rnd-2_family-18	Unknown					Retrotransposon/non-LTR, RTE
rnd-3_family-138	Unknown					Retrotransposon/non-LTR, RTE
rnd-3_family-172	LINE/RTE-X	PREDICTED: RNA-directed DNA polymerase from mobile element jockey-like, partial	Saccoglossus kowalevskii	gi|585706911|ref|XP_006823893.1|	1e-48	Retrotransposon/non-LTR, RTE
rnd-3_family-25	LINE/RTE-X	PREDICTED: RNA-directed DNA polymerase from mobile element jockey-like, partial	Saccoglossus kowalevskii	gi|585682081|ref|XP_006812173.1|	4e-50	Retrotransposon/non-LTR, RTE
rnd-4_family-1161	LINE	exonuclease-endonuclease-phosphatase domain superfamily, partial	Nuttalliella namaqua	gi|599127516|gb|AHN53432.1|	3e-10	Retrotransposon/non-LTR, RTE
rnd-4_family-452	Unknown					Retrotransposon/non-LTR, RTE
rnd-4_family-453	LINE	PREDICTED: uncharacterized protein LOC107038148	Diachasma alloeum	gi|970894245|ref|XP_015112551.1|	9e-17	Retrotransposon/non-LTR, RTE
rnd-5_family-110	LINE/RTE-BovB					Retrotransposon/non-LTR, RTE
rnd-5_family-588	LINE/R1					Retrotransposon/non-LTR, RTE
rnd-5_family-829	LINE/RTE-X	PREDICTED: RNA-directed DNA polymerase from mobile element jockey-like, partial	Saccoglossus kowalevskii	gi|585682081|ref|XP_006812173.1|	4e-50	Retrotransposon/non-LTR, RTE
rnd-5_family-849	Unknown					Retrotransposon/non-LTR, RTE
rnd-6_family-897	Unknown					Retrotransposon/non-LTR, RTE
rnd-3_family-26	Unknown
rnd-4_family-11	Unknown
rnd-5_family-3478	Unknown
rnd-6_family-898	Unknown
rnd-2_family-19	Unknown
rnd-4_family-114	Simple_repeat
rnd-2_family-102	LINE/L2
rnd-6_family-1551	DNA/CMC-EnSpm
rnd-6_family-4531	Unknown
rnd-5_family-1289	Unknown
rnd-3_family-369	LTR/Gypsy
rnd-5_family-1443	Unknown
rnd-5_family-1501	LINE/Jockey
rnd-5_family-4110	LTR/Gypsy
rnd-6_family-5884	Unknown
rnd-4_family-1168	Unknown
rnd-2_family-24	Unknown
rnd-3_family-31	Unknown
rnd-4_family-1	Unknown
rnd-4_family-103	Unknown
rnd-5_family-15	Unknown
rnd-6_family-1180	Unknown
rnd-3_family-64	Unknown
rnd-5_family-1165	LINE	hypothetical protein CRE_17529	Caenorhabditis remanei	gi|308463606|ref|XP_003094076.1|	3e-08
rnd-4_family-206	Unknown
rnd-2_family-1	Unknown
rnd-2_family-114	Unknown
rnd-2_family-121	buffer
rnd-2_family-16	Unknown
rnd-2_family-2	Unknown
rnd-2_family-20	Unknown
rnd-2_family-23	Unknown
rnd-2_family-33	Unknown
rnd-2_family-34	Unknown
rnd-2_family-349	Unknown
rnd-2_family-376	Unknown
rnd-2_family-40	Unknown
rnd-2_family-8	Unknown
rnd-3_family-103	Unknown
rnd-3_family-105	Unknown
rnd-3_family-1054	Unknown
rnd-3_family-114	DNA/CMC-EnSpm
rnd-3_family-125	Unknown
rnd-3_family-139	Unknown
rnd-3_family-151	LTR/ERVK
rnd-3_family-158	Unknown
rnd-3_family-169	Unknown
rnd-3_family-18	Unknown
rnd-3_family-185	DNA/PiggyBac	hypothetical protein KFL_006920015	Klebsormidium flaccidum	gi|971507355|dbj|GAQ90847.1|	1e-24
rnd-3_family-209	Unknown
rnd-3_family-220	Unknown
rnd-3_family-226	Unknown
rnd-3_family-323	Unknown
rnd-3_family-33	Unknown
rnd-3_family-340	Unknown
rnd-3_family-381	Unknown
rnd-3_family-427	Unknown
rnd-3_family-46	Unknown
rnd-3_family-561	Unknown
rnd-3_family-783	Unknown
rnd-3_family-89	buffer
rnd-3_family-908	Unknown
rnd-3_family-92	Unknown
rnd-3_family-93	Unknown
rnd-3_family-94	Unknown
rnd-3_family-96	DNA/PiggyBac	hypothetical protein AM588_10008680	Phytophthora nicotianae	gi|970662279|gb|KUF99681.1|	3e-19
rnd-4_family-1005	Unknown
rnd-4_family-102	Unknown
rnd-4_family-105	Unknown
rnd-4_family-107	Unknown
rnd-4_family-1086	Unknown
rnd-4_family-1090	Unknown
rnd-4_family-1121	Unknown
rnd-4_family-1122	Unknown
rnd-4_family-1172	Unknown
rnd-4_family-12	Unknown
rnd-4_family-1203	LINE/L1
rnd-4_family-1226	Unknown
rnd-4_family-1274	Unknown
rnd-4_family-131	DNA/Sola
rnd-4_family-14	Unknown
rnd-4_family-144	DNA/CMC-EnSpm
rnd-4_family-149	Unknown
rnd-4_family-15	Unknown
rnd-4_family-154	DNA/CMC-Transib
rnd-4_family-1543	Simple_repeat
rnd-4_family-155	Unknown
rnd-4_family-16	Unknown
rnd-4_family-162	Unknown
rnd-4_family-169	DNA/CMC-EnSpm
rnd-4_family-17	LINE/CRE
rnd-4_family-171	DNA/Sola
rnd-4_family-1729	Unknown
rnd-4_family-1791	Unknown
rnd-4_family-1801	Unknown
rnd-4_family-190	Unknown
rnd-4_family-2	Unknown
rnd-4_family-208	Simple_repeat
rnd-4_family-217	DNA/Sola
rnd-4_family-233	LTR/Gypsy	PREDICTED: chromobox protein homolog 5-like, partial	Tinamus guttatus	gi|719743576|ref|XP_010210463.1|	2e-06
rnd-4_family-24	LTR/DIRS
rnd-4_family-251	LTR/Copia
rnd-4_family-273	DNA/hAT-Blackjack
rnd-4_family-281	Unknown
rnd-4_family-3	Simple_repeat
rnd-4_family-308	buffer
rnd-4_family-319	Unknown
rnd-4_family-3317	Unknown
rnd-4_family-336	LTR/Gypsy
rnd-4_family-343	Unknown
rnd-4_family-352	Unknown
rnd-4_family-373	Unknown
rnd-4_family-378	Simple_repeat
rnd-4_family-385	Simple_repeat
rnd-4_family-395	Unknown
rnd-4_family-396	Unknown
rnd-4_family-409	Unknown
rnd-4_family-410	Unknown
rnd-4_family-448	Unknown
rnd-4_family-470	Simple_repeat
rnd-4_family-478	Unknown
rnd-4_family-492	Unknown
rnd-4_family-493	Unknown
rnd-4_family-495	LTR/Gypsy
rnd-4_family-509	Unknown
rnd-4_family-564	Unknown
rnd-4_family-579	Unknown
rnd-4_family-6	DNA/Sola
rnd-4_family-603	Unknown
rnd-4_family-631	Unknown
rnd-4_family-64	DNA/TcMar-Tc1
rnd-4_family-658	Unknown
rnd-4_family-66	Unknown
rnd-4_family-68	Unknown
rnd-4_family-684	Unknown
rnd-4_family-70	Unknown
rnd-4_family-711	Unknown
rnd-4_family-715	Unknown
rnd-4_family-716	Unknown
rnd-4_family-8	Unknown
rnd-4_family-801	DNA/CMC-EnSpm
rnd-4_family-809	Unknown
rnd-4_family-81	Unknown
rnd-4_family-811	Unknown
rnd-4_family-84	Unknown
rnd-4_family-860	Unknown
rnd-4_family-932	Unknown
rnd-4_family-933	Unknown
rnd-4_family-947	Unknown
rnd-4_family-952	Unknown
rnd-4_family-970	Unknown
rnd-5_family-1011	Unknown
rnd-5_family-1012	LINE/CRE
rnd-5_family-1014	Unknown
rnd-5_family-1022	Simple_repeat
rnd-5_family-1024	Unknown
rnd-5_family-1027	Unknown
rnd-5_family-103	Unknown
rnd-5_family-1044	Unknown
rnd-5_family-105	Unknown
rnd-5_family-109	Unknown
rnd-5_family-1091	Unknown
rnd-5_family-1094	Unknown
rnd-5_family-1116	Unknown
rnd-5_family-1122	Unknown
rnd-5_family-1147	Unknown
rnd-5_family-1151	Unknown
rnd-5_family-1154	Unknown
rnd-5_family-116	Unknown
rnd-5_family-1164	Unknown
rnd-5_family-1177	Unknown
rnd-5_family-1186	DNA/Academ
rnd-5_family-1215	DNA/Sola	PREDICTED: uncharacterized protein LOC582122 isoform X2	Strongylocentrotus purpuratus	gi|780003275|ref|XP_011683217.1|	6e-30
rnd-5_family-1239	Unknown	hypothetical protein GLOINDRAFT_24056	Rhizophagus irregularis DAOM 181602	gi|552931693|gb|ESA15264.1|	5e-09
rnd-5_family-124	LINE/L2
rnd-5_family-125	DNA/Sola
rnd-5_family-1257	DNA/hAT-Ac
rnd-5_family-127	Unknown
rnd-5_family-129	Unknown
rnd-5_family-1304	LINE/Tad1
rnd-5_family-1320	Unknown
rnd-5_family-1326	Unknown
rnd-5_family-1343	Unknown
rnd-5_family-1346	Unknown
rnd-5_family-1348	DNA/MULE-MuDR
rnd-5_family-1375	Unknown
rnd-5_family-1381	Unknown	single-stranded-DNA-specific exonuclease RecJ	Acetohalobium arabaticum	gi|503042726|ref|WP_013277702.1|	8e-07
rnd-5_family-1389	Unknown
rnd-5_family-140	Unknown
rnd-5_family-1403	Unknown
rnd-5_family-1405	Retroposon	hypothetical protein ACA1_285670, partial	Acanthamoeba castellanii str. Neff	gi|470490064|ref|XP_004344951.1|	7e-09
rnd-5_family-1406	Unknown
rnd-5_family-1412	Unknown
rnd-5_family-1416	Unknown
rnd-5_family-1424	Unknown
rnd-5_family-1445	Unknown
rnd-5_family-1498	Unknown
rnd-5_family-150	Unknown
rnd-5_family-1525	Unknown
rnd-5_family-1578	DNA/CMC-EnSpm
rnd-5_family-16	Unknown
rnd-5_family-160	LINE/CRE	unknown	Crithidia fasciculata	gi|7145116|gb|AAA75435.2|	5e-22
rnd-5_family-161	Unknown
rnd-5_family-1610	Simple_repeat
rnd-5_family-1611	Unknown
rnd-5_family-1612	Unknown
rnd-5_family-1614	Unknown
rnd-5_family-1626	Simple_repeat
rnd-5_family-1636	Unknown
rnd-5_family-165	Unknown
rnd-5_family-1674	Unknown
rnd-5_family-1676	Unknown
rnd-5_family-17	Unknown
rnd-5_family-1722	DNA/TcMar-ISRm11	hypothetical protein ACA1_285670, partial	Acanthamoeba castellanii str. Neff	gi|470490064|ref|XP_004344951.1|	7e-26
rnd-5_family-175	Unknown
rnd-5_family-176	Simple_repeat
rnd-5_family-1760	Unknown
rnd-5_family-1815	Unknown
rnd-5_family-182	Unknown
rnd-5_family-1837	buffer
rnd-5_family-1845	LTR
rnd-5_family-1846	LTR/ERVK	hypothetical protein Ctob_009094	Chrysochromulina sp. CCMP291	gi|922864874|gb|KOO32038.1|	3e-07
rnd-5_family-1862	Unknown
rnd-5_family-1866	Unknown
rnd-5_family-1875	Unknown
rnd-5_family-1883	Unknown
rnd-5_family-1886	Unknown
rnd-5_family-1900	Unknown
rnd-5_family-1909	Unknown
rnd-5_family-191	Unknown
rnd-5_family-1913	Unknown
rnd-5_family-1920	Unknown
rnd-5_family-1950	Unknown
rnd-5_family-1951	Unknown
rnd-5_family-1990	DNA/CMC-EnSpm
rnd-5_family-1994	Unknown
rnd-5_family-1996	Simple_repeat
rnd-5_family-2067	Unknown
rnd-5_family-2072	Unknown
rnd-5_family-2094	Unknown
rnd-5_family-2095	Unknown
rnd-5_family-2096	DNA/CMC-EnSpm
rnd-5_family-2109	Unknown
rnd-5_family-211	Unknown
rnd-5_family-2120	Unknown
rnd-5_family-2168	LINE/L1
rnd-5_family-221	LTR/Gypsy
rnd-5_family-223	Unknown
rnd-5_family-2241	SINE/tRNA
rnd-5_family-226	Unknown
rnd-5_family-227	Unknown
rnd-5_family-228	Unknown
rnd-5_family-23	Unknown
rnd-5_family-2331	LTR/Copia
rnd-5_family-2337	DNA/CMC-EnSpm
rnd-5_family-2378	Unknown
rnd-5_family-2422	Unknown
rnd-5_family-244	Unknown
rnd-5_family-2545	Unknown
rnd-5_family-257	Unknown
rnd-5_family-2680	Unknown
rnd-5_family-269	Unknown
rnd-5_family-2724	Unknown
rnd-5_family-2736	Unknown
rnd-5_family-2769	Unknown
rnd-5_family-277	buffer
rnd-5_family-2777	Unknown
rnd-5_family-2839	Unknown
rnd-5_family-2848	Unknown
rnd-5_family-2852	Unknown
rnd-5_family-287	Unknown
rnd-5_family-2897	buffer
rnd-5_family-2940	Unknown
rnd-5_family-2965	Unknown
rnd-5_family-301	Unknown
rnd-5_family-304	Simple_repeat
rnd-5_family-308	Unknown
rnd-5_family-310	LTR/ERVK
rnd-5_family-314	LINE/CRE	probable RNA-directed DNA polymerase (EC 2.7.7.49) - Crithidia fasciculata retrotransposon CRE2	Crithidia fasciculata	gi|1362544|pir||S58380	3e-07
rnd-5_family-316	Unknown
rnd-5_family-3195	Unknown
rnd-5_family-32	LINE/L2
rnd-5_family-321	Unknown	PREDICTED: uncharacterized protein LOC582122 isoform X2	Strongylocentrotus purpuratus	gi|780003275|ref|XP_011683217.1|	8e-27
rnd-5_family-324	Unknown
rnd-5_family-325	Unknown
rnd-5_family-3279	Unknown	hypothetical protein	Dactylococcopsis salina	gi|752564282|ref|WP_041235511.1|	5e-06
rnd-5_family-3293	Unknown
rnd-5_family-33	Unknown	hypothetical protein GLOINDRAFT_26561	Rhizophagus irregularis DAOM 181602	gi|552929077|gb|ESA12951.1|	8e-13
rnd-5_family-330	Unknown
rnd-5_family-3310	Unknown
rnd-5_family-3329	Unknown
rnd-5_family-336	Unknown
rnd-5_family-34	Unknown
rnd-5_family-342	DNA/CMC-EnSpm
rnd-5_family-3421	Unknown
rnd-5_family-3443	Unknown	predicted protein	Nematostella vectensis	gi|156381358|ref|XP_001632232.1|	7e-08
rnd-5_family-35	Unknown
rnd-5_family-3555	DNA/TcMar	hypothetical protein ACA1_285670, partial	Acanthamoeba castellanii str. Neff	gi|470490064|ref|XP_004344951.1|	6e-11
rnd-5_family-3566	Unknown
rnd-5_family-358	Unknown
rnd-5_family-3672	DNA/TcMar-Tc1	unnamed protein product	Oncorhynchus mykiss	gi|642119016|emb|CDQ65858.1|	1e-19
rnd-5_family-3673	Unknown
rnd-5_family-3685	Unknown
rnd-5_family-3768	Unknown
rnd-5_family-3783	Unknown
rnd-5_family-382	DNA/Sola
rnd-5_family-385	DNA/Sola	PREDICTED: uncharacterized protein LOC105348115	Crassostrea gigas	gi|762144908|ref|XP_011455724.1|	2e-28
rnd-5_family-3889	Unknown
rnd-5_family-394	Unknown
rnd-5_family-397	DNA/hAT-Charlie
rnd-5_family-398	Unknown
rnd-5_family-4	Unknown
rnd-5_family-4047	Unknown
rnd-5_family-41	Unknown
rnd-5_family-415	Unknown
rnd-5_family-417	DNA/Maverick
rnd-5_family-4199	Unknown
rnd-5_family-422	Unknown
rnd-5_family-423	Unknown
rnd-5_family-426	Unknown
rnd-5_family-427	Unknown
rnd-5_family-442	LTR/Gypsy
rnd-5_family-459	Simple_repeat
rnd-5_family-462	Unknown
rnd-5_family-4627	buffer
rnd-5_family-467	Unknown
rnd-5_family-481	Unknown
rnd-5_family-485	Unknown	tpr repeat-containing protein	Chrysochromulina sp. CCMP291	gi|922854819|gb|KOO23324.1|	4e-58
rnd-5_family-486	Unknown
rnd-5_family-490	Satellite
rnd-5_family-5003	Unknown
rnd-5_family-5044	Unknown
rnd-5_family-510	Unknown
rnd-5_family-533	Unknown
rnd-5_family-542	Unknown
rnd-5_family-567	Unknown
rnd-5_family-568	Unknown
rnd-5_family-5685	LTR/Pao	polyubiquitin, partial	Cercozoa sp. CC-2009e	gi|290760504|gb|ADD59804.1|	3e-44
rnd-5_family-58	Unknown
rnd-5_family-580	Unknown
rnd-5_family-589	Unknown
rnd-5_family-59	RC/Helitron
rnd-5_family-5993	Unknown
rnd-5_family-60	Unknown
rnd-5_family-63	DNA/Sola
rnd-5_family-6373	Unknown
rnd-5_family-644	Unknown
rnd-5_family-649	LINE	unnamed protein product, partial	Trypanosoma congolense IL3000	gi|343470948|emb|CCD16510.1|	1e-16
rnd-5_family-652	Unknown
rnd-5_family-659	Unknown
rnd-5_family-664	Unknown
rnd-5_family-665	Unknown
rnd-5_family-666	Unknown
rnd-5_family-683	Unknown
rnd-5_family-686	Unknown
rnd-5_family-689	Simple_repeat
rnd-5_family-7	Unknown
rnd-5_family-701	Unknown
rnd-5_family-712	Unknown	transposase	Oscillatoria acuminata	gi|763338252|ref|WP_044196576.1|	2e-12
rnd-5_family-718	Unknown
rnd-5_family-733	Unknown
rnd-5_family-7345	Unknown
rnd-5_family-746	Unknown	transposase, IS605 OrfB family, central region	Oscillatoria acuminata PCC 6304	gi|428000142|gb|AFY80985.1|	9e-27
rnd-5_family-751	Unknown
rnd-5_family-76	Unknown
rnd-5_family-765	Unknown
rnd-5_family-769	Unknown
rnd-5_family-786	Simple_repeat
rnd-5_family-788	Unknown	hypothetical protein COCSUDRAFT_47154	Coccomyxa subellipsoidea C-169	gi|545367736|ref|XP_005648674.1|	2e-17
rnd-5_family-792	Unknown
rnd-5_family-799	Unknown
rnd-5_family-8	Unknown
rnd-5_family-82	Unknown
rnd-5_family-83	Unknown
rnd-5_family-830	Unknown
rnd-5_family-834	Unknown
rnd-5_family-835	Unknown
rnd-5_family-84	Unknown
rnd-5_family-858	LTR/Delta	unnamed protein product	Vitrella brassicaformis CCMP3155	gi|873222197|emb|CEM31699.1|	3e-14
rnd-5_family-860	Unknown	hypothetical protein AMIV_102	Anopheles minimus irodovirus	gi|602259492|ref|YP_009021179.1|	2e-06
rnd-5_family-861	Unknown
rnd-5_family-864	LTR/Ngaro	PREDICTED: uncharacterized protein LOC100372610	Saccoglossus kowalevskii	gi|585651943|ref|XP_006814831.1|	4e-10
rnd-5_family-868	Unknown
rnd-5_family-87	Unknown
rnd-5_family-870	RC/Helitron	putative helicase 2	Helicoverpa armigera multiple nucleopolyhedrovirus	gi|215401257|ref|YP_002332561.1|	6e-11
rnd-5_family-959	Unknown
rnd-5_family-97	Unknown
rnd-6_family-1004	Unknown
rnd-6_family-1020	Unknown	hypothetical protein	Microbulbifer variabilis	gi|521084538|ref|WP_020415445.1|	1e-26
rnd-6_family-1022	Unknown
rnd-6_family-1061	Unknown
rnd-6_family-108	Unknown
rnd-6_family-1081	Unknown
rnd-6_family-1085	Unknown
rnd-6_family-1105	Unknown
rnd-6_family-112	Unknown
rnd-6_family-1142	Unknown
rnd-6_family-116	LTR/Gypsy
rnd-6_family-1160	Unknown
rnd-6_family-1170	Unknown
rnd-6_family-1219	Unknown
rnd-6_family-1225	Unknown
rnd-6_family-1260	Simple_repeat
rnd-6_family-1299	Unknown
rnd-6_family-1308	Unknown
rnd-6_family-1324	Unknown
rnd-6_family-137	Unknown
rnd-6_family-1373	Unknown
rnd-6_family-1380	Unknown
rnd-6_family-1383	Unknown
rnd-6_family-1389	Unknown
rnd-6_family-139	Unknown
rnd-6_family-1438	LTR/Gypsy
rnd-6_family-1440	LINE/L2
rnd-6_family-1442	Unknown
rnd-6_family-145	Unknown
rnd-6_family-1473	Unknown
rnd-6_family-1489	LINE/RTE-X
rnd-6_family-1514	Unknown
rnd-6_family-1517	Unknown
rnd-6_family-1534	Unknown
rnd-6_family-1552	Unknown
rnd-6_family-1603	Unknown
rnd-6_family-161	Unknown
rnd-6_family-1616	Unknown
rnd-6_family-1618	Unknown
rnd-6_family-162	Unknown
rnd-6_family-1620	Unknown
rnd-6_family-1624	Unknown
rnd-6_family-163	Unknown
rnd-6_family-1648	Unknown
rnd-6_family-1672	Unknown
rnd-6_family-17	Unknown
rnd-6_family-1764	Unknown
rnd-6_family-179	Unknown
rnd-6_family-1803	Unknown
rnd-6_family-1815	Unknown
rnd-6_family-1817	Unknown
rnd-6_family-184	Unknown
rnd-6_family-1890	LINE/L2
rnd-6_family-19	Unknown
rnd-6_family-1925	Unknown
rnd-6_family-1928	Unknown
rnd-6_family-1976	Unknown
rnd-6_family-2001	Unknown
rnd-6_family-2030	Unknown
rnd-6_family-2036	Unknown
rnd-6_family-2050	Unknown
rnd-6_family-2062	Unknown
rnd-6_family-2072	Unknown
rnd-6_family-2073	Unknown
rnd-6_family-2144	buffer
rnd-6_family-2153	LTR/Gypsy
rnd-6_family-2155	Unknown
rnd-6_family-218	LTR/Gypsy
rnd-6_family-2228	Unknown
rnd-6_family-2234	Unknown
rnd-6_family-2310	Unknown
rnd-6_family-2379	Unknown
rnd-6_family-2387	Unknown
rnd-6_family-2446	DNA/TcMar
rnd-6_family-2448	Unknown
rnd-6_family-2455	LINE/L2
rnd-6_family-2537	Simple_repeat
rnd-6_family-256	Unknown
rnd-6_family-257	Unknown
rnd-6_family-2578	Unknown
rnd-6_family-259	Unknown
rnd-6_family-2606	Unknown
rnd-6_family-266	Unknown
rnd-6_family-2719	Unknown
rnd-6_family-2753	Unknown
rnd-6_family-280	Unknown
rnd-6_family-2888	DNA/MULE-MuDR
rnd-6_family-291	Unknown
rnd-6_family-292	Unknown	Beta-1,3-galactosyltransferase 4	Crassostrea gigas	gi|405966809|gb|EKC32046.1|	5e-08
rnd-6_family-2949	Unknown
rnd-6_family-2982	Unknown
rnd-6_family-3041	Unknown
rnd-6_family-312	Unknown
rnd-6_family-313	Unknown
rnd-6_family-3255	Unknown
rnd-6_family-3269	Unknown
rnd-6_family-327	Unknown
rnd-6_family-328	Unknown
rnd-6_family-3349	Unknown
rnd-6_family-336	Simple_repeat
rnd-6_family-350	Unknown
rnd-6_family-360	Unknown
rnd-6_family-3615	DNA/hAT
rnd-6_family-3696	DNA/CMC-EnSpm
rnd-6_family-372	Unknown
rnd-6_family-373	Unknown
rnd-6_family-384	Unknown
rnd-6_family-3894	Unknown
rnd-6_family-406	Unknown
rnd-6_family-423	Unknown
rnd-6_family-428	Unknown
rnd-6_family-43	RC/Helitron
rnd-6_family-4395	Unknown
rnd-6_family-4422	Unknown
rnd-6_family-446	Unknown
rnd-6_family-4544	Unknown
rnd-6_family-4546	Unknown
rnd-6_family-4682	Unknown	hypothetical protein	Clostridium botulinum	gi|917510903|ref|WP_052117320.1|	2e-37
rnd-6_family-4857	Unknown
rnd-6_family-5037	Unknown
rnd-6_family-515	LTR/Gypsy
rnd-6_family-526	DNA/Sola
rnd-6_family-530	Unknown
rnd-6_family-535	Simple_repeat
rnd-6_family-5375	LTR/ERVK
rnd-6_family-5674	Unknown
rnd-6_family-57	Unknown
rnd-6_family-5852	Unknown
rnd-6_family-59	buffer	hypothetical protein BRAFLDRAFT_124569	Branchiostoma floridae	gi|260790849|ref|XP_002590453.1|	2e-07
rnd-6_family-590	Unknown
rnd-6_family-594	Unknown
rnd-6_family-60	Unknown
rnd-6_family-603	Unknown
rnd-6_family-624	Unknown
rnd-6_family-632	Unknown
rnd-6_family-65	Unknown
rnd-6_family-658	Unknown
rnd-6_family-687	Unknown
rnd-6_family-698	LTR/Gypsy
rnd-6_family-7	Unknown
rnd-6_family-70	Unknown
rnd-6_family-717	Unknown
rnd-6_family-748	Unknown
rnd-6_family-756	Unknown
rnd-6_family-764	LINE/L2
rnd-6_family-77	buffer
rnd-6_family-771	Unknown
rnd-6_family-803	Simple_repeat
rnd-6_family-804	Simple_repeat
rnd-6_family-806	DNA/CMC-EnSpm
rnd-6_family-82	buffer
rnd-6_family-846	Unknown
rnd-6_family-847	Unknown
rnd-6_family-851	Unknown
rnd-6_family-867	Unknown
rnd-6_family-889	Unknown
rnd-6_family-907	Unknown
rnd-6_family-915	Unknown
rnd-6_family-918	DNA/Sola
rnd-6_family-959	LTR/ERVK
rnd-6_family-961	Unknown
rnd-6_family-974	Unknown
rnd-6_family-986	Unknown
rnd-6_family-992	Unknown
