## Supplemental Table 5 for "Large DNA virus promoted the endosymbiotic evolution to make a photosynthetic eukaryote"

### Sheet: Sheet1
Supplementary Table 5. GO-terms over- and under-represented in the P. micropora MYN1 genome compared with the genome of other rhizarian organisms (B. natans, P. brassicae and R.filosa).
Significantly enriched GO-terms with Fisher’s exact test p-value less than 0.01 are represented.
Biological process
GO-ID	description	representation type	p-value
GO:0015074	DNA integration	over-represented	0
GO:0006259	DNA metabolic process	over-represented	0
GO:0006260	DNA replication	over-represented	0
GO:0006139	nucleobase, nucleoside, nucleotide and nucleic acid metabolic process	over-represented	0
GO:0043283	biopolymer metabolic process	over-represented	4.39134e-65
GO:0043170	macromolecule metabolic process	over-represented	6.18291e-36
GO:0009186	deoxyribonucleoside diphosphate metabolic process	over-represented	7.42482e-21
GO:0009262	deoxyribonucleotide metabolic process	over-represented	3.35069e-17
GO:0009132	nucleoside diphosphate metabolic process	over-represented	7.64993e-17
GO:0000160	two-component signal transduction system (phosphorelay)	over-represented	4.39711e-15
GO:0000723	telomere maintenance	over-represented	9.86409e-12
GO:0032200	telomere organization and biogenesis	over-represented	9.86409e-12
GO:0051260	protein homooligomerization	over-represented	1.18584e-08
GO:0051259	protein oligomerization	over-represented	1.68403e-07
GO:0006350	transcription	over-represented	5.10794e-06
GO:0006351	transcription, DNA-dependent	over-represented	5.10794e-06
GO:0032774	RNA biosynthetic process	over-represented	6.48293e-06
GO:0006310	DNA recombination	over-represented	7.02605e-05
GO:0015696	ammonium transport	over-represented	0.000329567
GO:0015695	organic cation transport	over-represented	0.000329567
GO:0006471	protein amino acid ADP-ribosylation	over-represented	0.000393325
GO:0009719	response to endogenous stimulus	over-represented	0.00266179
GO:0051276	chromosome organization and biogenesis	over-represented	0.00279873
GO:0006281	DNA repair	over-represented	0.00339323
GO:0006974	response to DNA damage stimulus	over-represented	0.00389826
GO:0007017	microtubule-based process	under-represented	5.03923e-27
GO:0007010	cytoskeleton organization and biogenesis	under-represented	3.49195e-20
GO:0030705	cytoskeleton-dependent intracellular transport	under-represented	7.89953e-13
GO:0007018	microtubule-based movement	under-represented	7.89953e-13
GO:0051641	cellular localization	under-represented	1.8443e-11
GO:0051649	cellular localization#establishment of cellular localization	under-represented	2.25425e-11
GO:0046907	intracellular transport	under-represented	6.78794e-10
GO:0006996	organelle organization and biogenesis	under-represented	5.86746e-08
GO:0005975	carbohydrate metabolic process	under-represented	1.71014e-05
GO:0009059	macromolecule biosynthetic process	under-represented	0.00223804
Cellular_component
GO-ID	description	representation type	p-value
GO:0005578	proteinaceous extracellular matrix	over-represented	6.52089e-05
GO:0000785	chromatin	over-represented	0.00976399
GO:0000786	chromatin#nucleosome	over-represented	0.00976399
GO:0015630	microtubule cytoskeleton	under-represented	9.83659e-21
GO:0044430	cytoskeleton#cytoskeletal part	under-represented	9.57275e-13
GO:0005874	microtubule	under-represented	2.01347e-12
GO:0005856	cytoskeleton	under-represented	1.87336e-09
GO:0044424	intracellular#intracellular part	under-represented	1.87405e-08
GO:0005875	microtubule associated complex	under-represented	2.98714e-08
GO:0043232	intracellular non-membrane-bound organelle	under-represented	1.43651e-05
GO:0043228	non-membrane-bound organelle	under-represented	1.43651e-05
GO:0043229	intracellular organelle	under-represented	6.35949e-05
GO:0043226	organelle	under-represented	6.35949e-05
GO:0044446	intracellular organelle#intracellular organelle part	under-represented	7.02605e-05
GO:0044422	organelle#organelle part	under-represented	7.02605e-05
GO:0032991	macromolecular complex	under-represented	0.000139019
GO:0030286	dynein complex	under-represented	0.000278998
GO:0043234	protein complex	under-represented	0.00325747
GO:0005737	cytoplasm	under-represented	0.00389826
GO:0000159	protein phosphatase type 2A complex	under-represented	0.00389826
GO:0008287	protein serine/threonine phosphatase complex	under-represented	0.00806149
Molecular_function
GO-ID	description	representation type	p-value
GO:0003688	DNA replication origin binding	over-represented	2.84582e-77
GO:0043565	sequence-specific DNA binding	over-represented	2.38929e-59
GO:0008270	zinc ion binding	over-represented	1.73105e-41
GO:0046914	transition metal ion binding	over-represented	8.55592e-36
GO:0004930	G-protein coupled receptor activity	over-represented	3.7027e-22
GO:0003899	DNA-directed RNA polymerase activity	over-represented	1.66565e-20
GO:0004888	transmembrane receptor activity	over-represented	1.10028e-17
GO:0016775	phosphotransferase activity, nitrogenous group as acceptor	over-represented	3.57338e-16
GO:0004673	protein histidine kinase activity	over-represented	3.57338e-16
GO:0000155	two-component sensor activity	over-represented	3.57338e-16
GO:0016779	nucleotidyltransferase activity	over-represented	2.27959e-10
GO:0016917	GABA receptor activity	over-represented	6.6284e-10
GO:0004965	GABA-B receptor activity	over-represented	6.6284e-10
GO:0008067	metabotropic glutamate, GABA-B-like receptor activity	over-represented	6.6284e-10
GO:0008066	glutamate receptor activity	over-represented	7.34695e-10
GO:0016763	transferase activity, transferring pentosyl groups	over-represented	2.29921e-08
GO:0003950	NAD+ ADP-ribosyltransferase activity	over-represented	8.53114e-08
GO:0008408	3'-5' exonuclease activity	over-represented	1.47347e-05
GO:0003779	actin binding	over-represented	0.000303777
GO:0008519	ammonium transmembrane transporter activity	over-represented	0.000329567
GO:0015101	organic cation transmembrane transporter activity	over-represented	0.000329567
GO:0003956	NAD(P)+-protein-arginine ADP-ribosyltransferase activity	over-represented	0.000437421
GO:0004748	ribonucleoside-diphosphate reductase activity	over-represented	0.00187302
GO:0004518	nuclease activity	over-represented	0.00389826
GO:0016684	oxidoreductase activity, acting on peroxide as acceptor	over-represented	0.00389826
GO:0004601	peroxidase activity	over-represented	0.00389826
GO:0016728	oxidoreductase activity, acting on CH or CH2 groups, disulfide as acceptor	over-represented	0.00434356
GO:0016805	dipeptidase activity	over-represented	0.00635859
GO:0003924	GTPase activity	under-represented	9.57275e-13
GO:0015631	tubulin binding	under-represented	1.12071e-07
GO:0008017	microtubule binding	under-represented	1.4386e-07
GO:0031683	G-protein beta/gamma-subunit binding	under-represented	3.54333e-07
GO:0016818	hydrolase activity, acting on acid anhydrides, in phosphorus-containing anhydrides	under-represented	3.74279e-07
GO:0016462	pyrophosphatase activity	under-represented	3.74279e-07
GO:0017111	nucleoside-triphosphatase activity	under-represented	1.9239e-06
GO:0004553	hydrolase activity, hydrolyzing O-glycosyl compounds	under-represented	6.35949e-05
GO:0019001	guanyl nucleotide binding	under-represented	7.6807e-05
GO:0008601	protein phosphatase type 2A regulator activity	under-represented	0.00389826
