## Supplemental Table 9 for "Large DNA virus promoted the endosymbiotic evolution to make a photosynthetic eukaryote"

### Sheet: Sheet1
Supplementary Table 9. Parameters of the ML phylogenetic analysis by MEGA6.
Responding figures	Analysis type	Orthogroup-, mobile element- or gene-name	Data Folda name	Substitution model	Treatment of the position of gap and ambiguous residues	Other phylogenetic analysis parameters of MEGA
Extended Data Fig. 2, 3b	ML phylogenetic analysis	hlip, OG0000217	Phylogenetics_data/Extended_data_fig2_fig3/phylogenetic_data_12_orthogroup_genes/hlip_OG0000217	LG+G	Fewer than 5% alignment gaps and ambiguous residues were allowed.	No. of bootstrap Replication: 100, No. of discrete Gamma categories: 5, ML heuristic Method: NNI, Initial tree for ML: Default -NJ/BioNJ, Branch swap filter: moderate
Extended Data Fig. 3b	ML phylogenetic analysis	OG0000633	Phylogenetics_data/Extended_data_fig2_fig3/phylogenetic_data_12_orthogroup_genes/OG0000633	LG+G	Complete elimination	No. of bootstrap Replication: 100, No. of discrete Gamma categories: 5, ML heuristic Method: NNI, Initial tree for ML: Default -NJ/BioNJ, Branch swap filter: moderate
Extended Data Fig. 3b	ML phylogenetic analysis	OG0000868	Phylogenetics_data/Extended_data_fig2_fig3/phylogenetic_data_12_orthogroup_genes/OG0000868	LG+G	Complete elimination	No. of bootstrap Replication: 100, No. of discrete Gamma categories: 5, ML heuristic Method: NNI, Initial tree for ML: Default -NJ/BioNJ, Branch swap filter: moderate
Extended Data Fig. 3b	ML phylogenetic analysis	OG0001101	Phylogenetics_data/Extended_data_fig2_fig3/phylogenetic_data_12_orthogroup_genes/OG0001101	LG+G	Complete elimination	No. of bootstrap Replication: 100, No. of discrete Gamma categories: 5, ML heuristic Method: NNI, Initial tree for ML: Default -NJ/BioNJ, Branch swap filter: moderate
Extended Data Fig. 3b	ML phylogenetic analysis	OG0001187	Phylogenetics_data/Extended_data_fig2_fig3/phylogenetic_data_12_orthogroup_genes/OG0001187	LG+G	Complete elimination	No. of bootstrap Replication: 100, No. of discrete Gamma categories: 5, ML heuristic Method: NNI, Initial tree for ML: Default -NJ/BioNJ, Branch swap filter: moderate
Extended Data Fig. 3b	ML phylogenetic analysis	OG0003327	Phylogenetics_data/Extended_data_fig2_fig3/phylogenetic_data_12_orthogroup_genes/OG0003327	LG+G+F	Complete elimination	No. of bootstrap Replication: 100, No. of discrete Gamma categories: 5, ML heuristic Method: NNI, Initial tree for ML: Default -NJ/BioNJ, Branch swap filter: moderate
Extended Data Fig. 3b	ML phylogenetic analysis	OG0004091	Phylogenetics_data/Extended_data_fig2_fig3/phylogenetic_data_12_orthogroup_genes/OG0004091	WAG+G	Complete elimination	No. of bootstrap Replication: 100, No. of discrete Gamma categories: 5, ML heuristic Method: NNI, Initial tree for ML: Default -NJ/BioNJ, Branch swap filter: moderate
Extended Data Fig. 3b	ML phylogenetic analysis	OG0005438	Phylogenetics_data/Extended_data_fig2_fig3/phylogenetic_data_12_orthogroup_genes/OG0005438	LG+G+I	Complete elimination	No. of bootstrap Replication: 100, No. of discrete Gamma categories: 5, ML heuristic Method: NNI, Initial tree for ML: Default -NJ/BioNJ, Branch swap filter: moderate
Extended Data Fig. 3b	ML phylogenetic analysis	OG0001936	Phylogenetics_data/Extended_data_fig2_fig3/phylogenetic_data_12_orthogroup_genes/OG0001936	LG+G	Complete elimination	No. of bootstrap Replication: 100, No. of discrete Gamma categories: 5, ML heuristic Method: NNI, Initial tree for ML: Default -NJ/BioNJ, Branch swap filter: moderate
Extended Data Fig. 3b, d	ML phylogenetic analysis	OG0002023	Phylogenetics_data/Extended_data_fig2_fig3/phylogenetic_data_12_orthogroup_genes/OG0002023	LG+G+I	Complete elimination	No. of bootstrap Replication: 100, No. of discrete Gamma categories: 5, ML heuristic Method: NNI, Initial tree for ML: Default -NJ/BioNJ, Branch swap filter: moderate
Extended Data Fig. 3b, c	ML phylogenetic analysis	OG0001742	Phylogenetics_data/Extended_data_fig2_fig3/phylogenetic_data_12_orthogroup_genes/OG0001742	LG+G	Complete elimination	No. of bootstrap Replication: 100, No. of discrete Gamma categories: 5, ML heuristic Method: NNI, Initial tree for ML: Default -NJ/BioNJ, Branch swap filter: moderate
Extended Data Fig. 3b	ML phylogenetic analysis	OG0001403	Phylogenetics_data/Extended_data_fig2_fig3/phylogenetic_data_12_orthogroup_genes/OG0001403	LG+G	Complete elimination	No. of bootstrap Replication: 100, No. of discrete Gamma categories: 5, ML heuristic Method: NNI, Initial tree for ML: Default -NJ/BioNJ, Branch swap filter: moderate
Fig 3b	ML phylogenetic analysis	Virus type DNA polymerase	Phylogenetics_data/Fig3_and_Extended_data_Fig7/Virus_type_DNA_polymerase	LG+G+I	Fewer than 5% alignment gaps and ambiguous residues were allowed.	No. of bootstrap Replication: 100, No. of discrete Gamma categories: 5, ML heuristic Method: NNI, Initial tree for ML: Default -NJ/BioNJ, Branch swap filter: moderate
Fig 3c, Extended data Fig. 7a	ML phylogenetic analysis & Divergent time analysis	G-progein coupled receptor protein	Phylogenetics_data/Fig3_and_Extended_data_Fig7/virus_type_GPCR_7_transmembrane_domain	LG+G+F	Complete elimination	No. of bootstrap Replication: 100, No. of discrete Gamma categories: 5, ML heuristic Method: NNI, Initial tree for ML: Default -NJ/BioNJ, Branch swap filter: moderate
Fig 3d	ML phylogenetic analysis & Divergent time analysis	Polinton metazoa type DNA polymerase	Phylogenetics_data/Fig3_and_Extended_data_Fig7/Polinton_Metazoa_type	LG+G	Complete elimination	No. of bootstrap Replication: 100, No. of discrete Gamma categories: 5, ML heuristic Method: NNI, Initial tree for ML: Default -NJ/BioNJ, Branch swap filter: moderate
Fig 3e	ML phylogenetic analysis & Divergent time analysis	Polinton rhizaria type DNA polymerase	Phylogenetics_data/Fig3_and_Extended_data_Fig7/Polinton_rhizaria_type	LG+G	Complete elimination	No. of bootstrap Replication: 100, No. of discrete Gamma categories: 5, ML heuristic Method: NNI, Initial tree for ML: Default -NJ/BioNJ, Branch swap filter: moderate
Extended Data Fig. 5	ML phylogenetic analysis & Divergent time analysis	N11415	Phylogenetics_data/Extended_data_fig5/hypothetical_protein_N11415	LG+I	Complete elimination	No. of bootstrap Replication: 100, No. of discrete Gamma categories: 5, ML heuristic Method: NNI, Initial tree for ML: Default -NJ/BioNJ, Branch swap filter: moderate
Extended Data Fig. 5	ML phylogenetic analysis & Divergent time analysis	N15137 and N17777	Phylogenetics_data/Extended_data_fig5/CcmL_N15137_N17777	rtREV+G	Complete elimination	No. of bootstrap Replication: 100, No. of discrete Gamma categories: 5, ML heuristic Method: NNI, Initial tree for ML: Default -NJ/BioNJ, Branch swap filter: moderate
Extended Data Fig. 5	ML phylogenetic analysis & Divergent time analysis	N30377	Phylogenetics_data/Extended_data_fig5/Hlip_N30377	LG+G	Complete elimination	No. of bootstrap Replication: 100, No. of discrete Gamma categories: 5, ML heuristic Method: NNI, Initial tree for ML: Default -NJ/BioNJ, Branch swap filter: moderate
Extended Data Fig. 5	ML phylogenetic analysis & Divergent time analysis	N18495	Phylogenetics_data/Extended_data_fig5/PsaK_N18495	LG+G+I	Complete elimination	No. of bootstrap Replication: 100, No. of discrete Gamma categories: 5, ML heuristic Method: NNI, Initial tree for ML: Default -NJ/BioNJ, Branch swap filter: moderate
Extended Data Fig. 8a	ML phylogenetic analysis	Polintons	Phylogenetics_data/Extended_data_fig8/Polinton_DNApol	LG+G+I	Complete elimination	No. of bootstrap Replication: 100, No. of discrete Gamma categories: 5, ML heuristic Method: NNI, Initial tree for ML: Default -NJ/BioNJ, Branch swap filter: moderate
