## Supplemental Table 10 for "Large DNA virus promoted the endosymbiotic evolution to make a photosynthetic eukaryote"

### Sheet: Sheet5
Supplementary Table 10. Sequence data used in this study.
Domain	supergroup/phylum	Species name	Data source	Usage
Archaea	Crenarchaeota	Candidatus Nitrososphaera gargensis Ga9.2	NCBI bioproject (https://www.ncbi.nlm.nih.gov/); PRJNA60505	Othologroup analysis, Phylogenetic analysis (MEGA)
Archaea	Crenarchaeota	Sulfolobus islandicus M.14.25	NCBI bioproject (https://www.ncbi.nlm.nih.gov/); PRJNA18871	Othologroup analysis, Phylogenetic analysis (MEGA)
Archaea	Euryarchaeota	Halorhabdus tiamatea SARL4B	NCBI protein (https://www.ncbi.nlm.nih.gov/)	Phylogenetic analysis (MEGA)
Archaea	Euryarchaeota	Methanosarcina acetivorans C2A	NCBI genome (https://www.ncbi.nlm.nih.gov/); NC_003552	Othologroup analysis, Phylogenetic analysis (MEGA)
Archaea	Korarchaeota	Candidatus Korarchaeum cryptofilum OPF8	NCBI bioproject (https://www.ncbi.nlm.nih.gov/); PRJNA16525	Othologroup analysis, Phylogenetic analysis (MEGA)
Archaea	Nanohaloarchaeota	Candidatus Nanosalinarum sp. J07AB56	NCBI protein (https://www.ncbi.nlm.nih.gov/)	Phylogenetic analysis (MEGA)
Archaea	Parvarchaeota	Candidatus Micrarchaeum acidiphilum ARMAN-2	NCBI protein (https://www.ncbi.nlm.nih.gov/)	Phylogenetic analysis (MEGA)
Archaea	Thaumarchaeota	Nitrosopumilus maritimus SCM1	NCBI protein (https://www.ncbi.nlm.nih.gov/)	Phylogenetic analysis (MEGA)
Archaea	Thaumarchaeota	Nitrososphaera viennensis EN76	NCBI protein (https://www.ncbi.nlm.nih.gov/)	Phylogenetic analysis (MEGA)
Bacteria	Actinobacteria	Nocardioides sp cf8	Ensembl Bacteria (https://bacteria.ensembl.org/); GCA_000389985	Phylogenetic analysis (MEGA)
Bacteria	Actinobacteria	Rhodococcus erythropolis CCM2595	Ensembl Bacteria (https://bacteria.ensembl.org/); GCA_000454045	Phylogenetic analysis (MEGA)
Bacteria	Actinobacteria	Saccharopolyspora erythraea D	Ensembl Bacteria (https://bacteria.ensembl.org/); GCA_000448385	Phylogenetic analysis (MEGA)
Bacteria	Actinobacteria	Streptomyces thermolilacinus	NCBI bioproject (https://www.ncbi.nlm.nih.gov/); PRJNA193392	Othologroup analysis, Phylogenetic analysis (MEGA)
Bacteria	Actinobacteria	Streptosporangium roseum DSM 43021	Ensembl Bacteria (https://bacteria.ensembl.org/); GCA_000024865	Phylogenetic analysis (MEGA)
Bacteria	Actinobacteria	Tropheryma whipplei TW08/27	Ensembl Bacteria (https://bacteria.ensembl.org/); GCA_000196075	Phylogenetic analysis (MEGA)
Bacteria	Alpha-proteobacteria	Azospirillum lipoferum 4B	NCBI protein (https://www.ncbi.nlm.nih.gov/)	Phylogenetic analysis (MEGA)
Bacteria	Alpha-proteobacteria	Rhodobacter capsulatus SB 1003	Ensembl Bacteria (https://bacteria.ensembl.org/); GCA_000021865	Phylogenetic analysis (MEGA)
Bacteria	Alpha-proteobacteria	Rickettsia prowazekii str Madrid E	NCBI bioproject (https://www.ncbi.nlm.nih.gov/); PRJNA61565	Othologroup analysis, Phylogenetic analysis (MEGA)
Bacteria	Alphaproteobacteria	Kiloniella laminariae	NCBI protein (https://www.ncbi.nlm.nih.gov/)	Phylogenetic analysis (MEGA)
Bacteria	Alphaproteobacteria	Kordiimonas gwangyangensis	NCBI protein (https://www.ncbi.nlm.nih.gov/)	Phylogenetic analysis (MEGA)
Bacteria	Alphaproteobacteria	Magnetococcus marinus MC-1	NCBI protein (https://www.ncbi.nlm.nih.gov/)	Phylogenetic analysis (MEGA)
Bacteria	Alphaproteobacteria	Parvularcula bermudensis HTCC2503	NCBI protein (https://www.ncbi.nlm.nih.gov/)	Phylogenetic analysis (MEGA)
Bacteria	Alphaproteobacteria	Phenylobacterium zucineum HLK1	NCBI protein (https://www.ncbi.nlm.nih.gov/)	Phylogenetic analysis (MEGA)
Bacteria	Alphaproteobacteria	Pseudovibrio sp. FO-BEG1	NCBI protein (https://www.ncbi.nlm.nih.gov/)	Phylogenetic analysis (MEGA)
Bacteria	Alphaproteobacteria	Rhizobium leguminosarum bv. viciae 3841	NCBI protein (https://www.ncbi.nlm.nih.gov/)	Phylogenetic analysis (MEGA)
Bacteria	Alphaproteobacteria	Sphingobium ummariense	NCBI protein (https://www.ncbi.nlm.nih.gov/)	Phylogenetic analysis (MEGA)
Bacteria	Aquificae	Desulfurobacterium thermolithotrophum DSM 11699	NCBI bioproject (https://www.ncbi.nlm.nih.gov/); PRJNA51497	Othologroup analysis, Phylogenetic analysis (MEGA)
Bacteria	Armatimonadetes	Chthonomonas calidirosea T49	NCBI protein (https://www.ncbi.nlm.nih.gov/)	Phylogenetic analysis (MEGA)
Bacteria	Armatimonadetes	Fimbriimonas ginsengisoli Gsoil 348	NCBI bioproject (https://www.ncbi.nlm.nih.gov/); PRJNA234472	Othologroup analysis, Phylogenetic analysis (MEGA)
Bacteria	Bacteroidetes	Bacteroides fragilis NCTC9343	Ensembl Bacteria (https://bacteria.ensembl.org/); GCA_000025985.1	Othologroup analysis, Phylogenetic analysis (MEGA)
Bacteria	Bacteroidetes	Flavobacterium sp. AED	NCBI protein (https://www.ncbi.nlm.nih.gov/)	Phylogenetic analysis (MEGA)
Bacteria	Bacteroidetes	Sphingobacterium spiritivorum ATCC 33300	NCBI protein (https://www.ncbi.nlm.nih.gov/)	Phylogenetic analysis (MEGA)
Bacteria	Bacteroidetes	Spirosoma luteum	NCBI protein (https://www.ncbi.nlm.nih.gov/)	Phylogenetic analysis (MEGA)
Bacteria	Bacteroidetes/Chlorobi group	Ignavibacterium album JCM 16511	NCBI protein (https://www.ncbi.nlm.nih.gov/)	Phylogenetic analysis (MEGA)
Bacteria	Beta-proteobacteria	Azoarcus sp. BH72	NCBI protein (https://www.ncbi.nlm.nih.gov/)	Phylogenetic analysis (MEGA)
Bacteria	Beta-proteobacteria	Burkholderia pseudomallei K96243	NCBI bioproject (https://www.ncbi.nlm.nih.gov/); PRJNA57733	Othologroup analysis, Phylogenetic analysis (MEGA)
Bacteria	Beta-proteobacteria	Burkholderia pyrrocinia	NCBI protein (https://www.ncbi.nlm.nih.gov/)	Phylogenetic analysis (MEGA)
Bacteria	Beta-proteobacteria	Rubrivivax gelatinosus IL144	Ensembl Bacteria (https://bacteria.ensembl.org/); GCA_000284255	Phylogenetic analysis (MEGA)
Bacteria	Betaproteobacteria	Gallionella capsiferriformans ES-2	NCBI protein (https://www.ncbi.nlm.nih.gov/)	Phylogenetic analysis (MEGA)
Bacteria	Betaproteobacteria	Methylotenera versatilis 301	NCBI protein (https://www.ncbi.nlm.nih.gov/)	Phylogenetic analysis (MEGA)
Bacteria	Betaproteobacteria	Nitrosomonas sp. AL212	NCBI protein (https://www.ncbi.nlm.nih.gov/)	Phylogenetic analysis (MEGA)
Bacteria	Betaproteobacteria	Pseudogulbenkiania sp. NH8B	NCBI protein (https://www.ncbi.nlm.nih.gov/)	Phylogenetic analysis (MEGA)
Bacteria	Betaproteobacteria	Thiobacillus thioparus	NCBI protein (https://www.ncbi.nlm.nih.gov/)	Phylogenetic analysis (MEGA)
Bacteria	Chlamydiae	Candidatus protochlamydia amoebophila uwe25	NCBI genome (https://www.ncbi.nlm.nih.gov/); GCA_000011565.1	Othologroup analysis, Phylogenetic analysis (MEGA)
Bacteria	Chlamydiae	Chlamydia muridarum	NCBI protein (https://www.ncbi.nlm.nih.gov/)	Phylogenetic analysis (MEGA)
Bacteria	Chlamydiae	Chlamydia sp. 'Diamant'	NCBI protein (https://www.ncbi.nlm.nih.gov/)	Phylogenetic analysis (MEGA)
Bacteria	Chlamydiae	Criblamydia sequanensis CRIB-18	NCBI protein (https://www.ncbi.nlm.nih.gov/)	Phylogenetic analysis (MEGA)
Bacteria	Chlamydiae	Parachlamydia acanthamoebae UV-7	NCBI protein (https://www.ncbi.nlm.nih.gov/)	Phylogenetic analysis (MEGA)
Bacteria	Chlamydiae	Simkania negevensis Z	NCBI protein (https://www.ncbi.nlm.nih.gov/)	Phylogenetic analysis (MEGA)
Bacteria	Chlorobi	Chlorobium tepidum TLS	Ensembl Bacteria (https://bacteria.ensembl.org/); GCA_000006985.1	Othologroup analysis, Phylogenetic analysis (MEGA)
Bacteria	Chlorobi	Chloroherpeton thalassium ATCC 35110	NCBI protein (https://www.ncbi.nlm.nih.gov/)	Phylogenetic analysis (MEGA)
Bacteria	Chloroflexi	Anaerolinea thermophila UNI-1	NCBI protein (https://www.ncbi.nlm.nih.gov/)	Phylogenetic analysis (MEGA)
Bacteria	Chloroflexi	Caldilinea aerophila DSM 14535	NCBI protein (https://www.ncbi.nlm.nih.gov/)	Phylogenetic analysis (MEGA)
Bacteria	Chloroflexi	Chloroflexus aurantiacus J-10-fl	Ensembl Bacteria (https://bacteria.ensembl.org/); GCA_000018865.1	Othologroup analysis, Phylogenetic analysis (MEGA)
Bacteria	Chloroflexi	Dehalococcoides mccartyi CBDB1	NCBI protein (https://www.ncbi.nlm.nih.gov/)	Phylogenetic analysis (MEGA)
Bacteria	Chloroflexi	Herpetosiphon aurantiacus DSM 785	NCBI protein (https://www.ncbi.nlm.nih.gov/)	Phylogenetic analysis (MEGA)
Bacteria	Chloroflexi	Ktedonobacter racemifer	NCBI protein (https://www.ncbi.nlm.nih.gov/)	Phylogenetic analysis (MEGA)
Bacteria	Chloroflexi	Nitrolancea hollandica	NCBI protein (https://www.ncbi.nlm.nih.gov/)	Phylogenetic analysis (MEGA)
Bacteria	Crenarchaeota	Candidatus synechococcus spongiarum sp3	Ensembl Bacteria (https://bacteria.ensembl.org/); ASM100766v1	Othologroup analysis, Phylogenetic analysis (MEGA)
Bacteria	Cyanobacteria	Acaryochloris marina MBIC11017	NCBI bioproject (https://www.ncbi.nlm.nih.gov/); PRJNA12997	Othologroup analysis, Phylogenetic analysis (MEGA)
Bacteria	Cyanobacteria	Anabaena variabilis ATCC 29413	NCBI bioproject (https://www.ncbi.nlm.nih.gov/); PRJNA10642	Othologroup analysis, Phylogenetic analysis (MEGA)
Bacteria	Cyanobacteria	Crocosphaera watsonii WH 0402	NCBI bioproject (https://www.ncbi.nlm.nih.gov/); PRJEB1317	Othologroup analysis, Phylogenetic analysis (MEGA)
Bacteria	Cyanobacteria	Cyanobium gracile PCC 6307	Ensembl Bacteria (https://bacteria.ensembl.org/); ASM31651v1	Othologroup analysis, Phylogenetic analysis (MEGA)
Bacteria	Cyanobacteria	Cyanobium sp. PCC7001	NCBI bioproject (https://www.ncbi.nlm.nih.gov/); PRJNA19301	Othologroup analysis, Phylogenetic analysis (MEGA)
Bacteria	Cyanobacteria	Cyanothece sp. PCC 7425	NCBI bioproject (https://www.ncbi.nlm.nih.gov/); PRJNA28337	Othologroup analysis, Phylogenetic analysis (MEGA)
Bacteria	Cyanobacteria	Fischerella sp. JSC-11	NCBI bioproject (https://www.ncbi.nlm.nih.gov/); PRJNA61093	Othologroup analysis, Phylogenetic analysis (MEGA)
Bacteria	Cyanobacteria	Gloeobacter violaceus PCC 7421	NCBI bioproject (https://www.ncbi.nlm.nih.gov/); PRJNA58011	Othologroup analysis, Phylogenetic analysis (MEGA)
Bacteria	Cyanobacteria	Leptolyngbya sp. PCC 7376	NCBI bioproject (https://www.ncbi.nlm.nih.gov/); PRJNA43487	Othologroup analysis, Phylogenetic analysis (MEGA)
Bacteria	Cyanobacteria	Microcystis aeruginosa NIES-843	Cyanobase (http://genome.microbedb.jp/cyanobase/)	Phylogenetic analysis (MEGA)
Bacteria	Cyanobacteria	Moorea producens 3L	NCBI bioproject (https://www.ncbi.nlm.nih.gov/); PRJNA60895	Othologroup analysis, Phylogenetic analysis (MEGA)
Bacteria	Cyanobacteria	Nostoc sp. PCC 7120	NCBI bioproject (https://www.ncbi.nlm.nih.gov/); PRJNA244	Othologroup analysis, Phylogenetic analysis (MEGA)
Bacteria	Cyanobacteria	Oscillatoria sp. PCC 6506	NCBI bioproject (https://www.ncbi.nlm.nih.gov/); PRJEA49445	Othologroup analysis, Phylogenetic analysis (MEGA)
Bacteria	Cyanobacteria	Prochlorococcus marinus str MIT 9515	Ensembl Bacteria (https://bacteria.ensembl.org/); ASM1566v1	Othologroup analysis, Phylogenetic analysis (MEGA)
Bacteria	Cyanobacteria	Prochlorococcus marinus str. MIT 9313	NCBI bioproject (https://www.ncbi.nlm.nih.gov/); PRJNA220	Othologroup analysis, Phylogenetic analysis (MEGA)
Bacteria	Cyanobacteria	Prochlorococcus marinus str. MIT 9313	NCBI protein (https://www.ncbi.nlm.nih.gov/)	Phylogenetic analysis (MEGA)
Bacteria	Cyanobacteria	Prochlorococcus marinus str. MIT9312	Cyanobase (http://genome.microbedb.jp/cyanobase/)	Phylogenetic analysis (MEGA)
Bacteria	Cyanobacteria	Prochlorococcus marinus subsp. marinus str. CCMP1375	NCBI bioproject (https://www.ncbi.nlm.nih.gov/); PRJNA57995	Othologroup analysis, Phylogenetic analysis (MEGA)
Bacteria	Cyanobacteria	Prochlorococcus marinus subsp. marinus str. CCMP1375	NCBI protein (https://www.ncbi.nlm.nih.gov/)	Phylogenetic analysis (MEGA)
Bacteria	Cyanobacteria	Prochlorococcus marinus subsp. Pastoris str. CCMP1986	NCBI bioproject (https://www.ncbi.nlm.nih.gov/); PRJNA213	Othologroup analysis, Phylogenetic analysis (MEGA)
Bacteria	Cyanobacteria	Prochlorococcus marinus subsp. pastoris str. CCMP1986	NCBI protein (https://www.ncbi.nlm.nih.gov/)	Phylogenetic analysis (MEGA)
Bacteria	Cyanobacteria	Prochlorococcus_marinus_str_NATL1a	Ensembl Bacteria (https://bacteria.ensembl.org/); ASM1568v1	Othologroup analysis, Phylogenetic analysis (MEGA)
Bacteria	Cyanobacteria	Prochlorothrix hollandica	NCBI protein (https://www.ncbi.nlm.nih.gov/)	Annotation, Phylogenetic analysis (MEGA)
Bacteria	Cyanobacteria	Prochlorothrix hollandica PCC 9006	NCBI protein (https://www.ncbi.nlm.nih.gov/)	Phylogenetic analysis (MEGA)
Bacteria	Cyanobacteria	Pseudanabaena sp. PCC 7367	NCBI bioproject (https://www.ncbi.nlm.nih.gov/); PRJNA158713	Othologroup analysis, Phylogenetic analysis (MEGA)
Bacteria	Cyanobacteria	Rivularia sp. PCC 7116	NCBI bioproject (https://www.ncbi.nlm.nih.gov/); PRJNA63147	Othologroup analysis, Phylogenetic analysis (MEGA)
Bacteria	Cyanobacteria	Synechococcus elongatus PCC 7942	Ensembl Bacteria (https://bacteria.ensembl.org/); ASM1252v1	Othologroup analysis, Phylogenetic analysis (MEGA)
Bacteria	Cyanobacteria	Synechococcus lacustris str. Tous	NCBI genome (https://www.ncbi.nlm.nih.gov/); GCA_002006815.1	Othologroup analysis, Phylogenetic analysis (MEGA)
Bacteria	Cyanobacteria	Synechococcus sp GFB01	Ensembl Bacteria (https://bacteria.ensembl.org/); ASM103926v1	Othologroup analysis, Phylogenetic analysis (MEGA)
Bacteria	Cyanobacteria	Synechococcus sp. CC9311	NCBI bioproject (https://www.ncbi.nlm.nih.gov/); PRJNA12530	Othologroup analysis, Phylogenetic analysis (MEGA)
Bacteria	Cyanobacteria	Synechococcus sp. CC9605	Cyanobase (http://genome.microbedb.jp/cyanobase/)	Phylogenetic analysis (MEGA)
Bacteria	Cyanobacteria	Synechococcus sp. JA-2-3B'a[2-13]	Cyanobase (http://genome.microbedb.jp/cyanobase/)	Phylogenetic analysis (MEGA)
Bacteria	Cyanobacteria	Synechococcus sp. JA-3-3Ab	Cyanobase (http://genome.microbedb.jp/cyanobase/)	Phylogenetic analysis (MEGA)
Bacteria	Cyanobacteria	Synechococcus sp. PCC 7002	Cyanobase (http://genome.microbedb.jp/cyanobase/)	Phylogenetic analysis (MEGA)
Bacteria	Cyanobacteria	Synechococcus sp. WH 7803	Cyanobase (http://genome.microbedb.jp/cyanobase/)	Phylogenetic analysis (MEGA)
Bacteria	Cyanobacteria	Synechococcus sp. WH 8102	Cyanobase (http://genome.microbedb.jp/cyanobase/)	Phylogenetic analysis (MEGA)
Bacteria	Cyanobacteria	Synechococcus sp. WH_5701	NCBI bioproject (https://www.ncbi.nlm.nih.gov/); PRJNA13554	Annotation, Othologroup analysis, Phylogenetic analysis (MEGA)
Bacteria	Cyanobacteria	Synechocystis sp. PCC 6803	NCBI bioproject (https://www.ncbi.nlm.nih.gov/); PRJNA60	Othologroup analysis, Phylogenetic analysis (MEGA)
Bacteria	Cyanobacteria	Thermosynechococcus elongatus BP-1	NCBI bioproject (https://www.ncbi.nlm.nih.gov/); PRJNA57907	Othologroup analysis, Phylogenetic analysis (MEGA)
Bacteria	Cyanobacteria	Trichodesmium erythraeum IMS101	NCBI bioproject (https://www.ncbi.nlm.nih.gov/); PRJNA318	Othologroup analysis, Phylogenetic analysis (MEGA)
Bacteria	Cyanobacteria	Xenococcus sp. PCC 7305	NCBI bioproject (https://www.ncbi.nlm.nih.gov/); PRJNA159499	Othologroup analysis, Phylogenetic analysis (MEGA)
Bacteria	Deferribacteres	Calditerrivibrio nitroreducens DSM 19672	NCBI protein (https://www.ncbi.nlm.nih.gov/)	Phylogenetic analysis (MEGA)
Bacteria	Deinococcus-Thermus	Deinococcus hopiensis KR-140	NCBI bioproject (https://www.ncbi.nlm.nih.gov/); PRJEB20242	Othologroup analysis, Phylogenetic analysis (MEGA)
Bacteria	Deinococcus-Thermus	Deinococcus sp. 2009	NCBI protein (https://www.ncbi.nlm.nih.gov/)	Phylogenetic analysis (MEGA)
Bacteria	Delta-proteobacteria	Corallococcus coralloides DSM 2259	NCBI protein (https://www.ncbi.nlm.nih.gov/)	Phylogenetic analysis (MEGA)
Bacteria	Delta-proteobacteria	Desulfarculus baarsii DSM 2075	NCBI protein (https://www.ncbi.nlm.nih.gov/)	Phylogenetic analysis (MEGA)
Bacteria	Delta-proteobacteria	Desulfobacca acetoxidans DSM 11109	NCBI protein (https://www.ncbi.nlm.nih.gov/)	Phylogenetic analysis (MEGA)
Bacteria	Delta-proteobacteria	Desulfobacter postgatei 2ac9	NCBI protein (https://www.ncbi.nlm.nih.gov/)	Phylogenetic analysis (MEGA)
Bacteria	Delta-proteobacteria	Desulfovibrio desulfuricans subsp. desulfuricans str. ATCC 27774	NCBI protein (https://www.ncbi.nlm.nih.gov/)	Phylogenetic analysis (MEGA)
Bacteria	Delta-proteobacteria	Desulfuromonas acetoxidans DSM 684	NCBI protein (https://www.ncbi.nlm.nih.gov/)	Phylogenetic analysis (MEGA)
Bacteria	Delta-proteobacteria	Myxococcus xanthus dk 1622	Ensembl Bacteria (https://bacteria.ensembl.org/); GCA_000012685.1	Othologroup analysis, Phylogenetic analysis (MEGA)
Bacteria	Epsilon-proteobacteria	Sulfurimonas autotrophica DSM 16294	NCBI bioproject (https://www.ncbi.nlm.nih.gov/); PRJNA31347	Othologroup analysis, Phylogenetic analysis (MEGA)
Bacteria	FCB group	Marinimicrobia bacterium SCGC AB-629-J13	NCBI protein (https://www.ncbi.nlm.nih.gov/)	Phylogenetic analysis (MEGA)
Bacteria	Firmicutes	Bacillus subtilis subsp subtilis str 168	Ensembl Bacteria (https://bacteria.ensembl.org/); GCA_000009045	Othologroup analysis, Phylogenetic analysis (MEGA)
Bacteria	Firmicutes	Clostridium sp. CAG:299	NCBI protein (https://www.ncbi.nlm.nih.gov/)	Phylogenetic analysis (MEGA)
Bacteria	Firmicutes	Heliobacterium modesticaldum Ice1	Ensembl Bacteria (https://bacteria.ensembl.org/); GCA_000019165	Phylogenetic analysis (MEGA)
Bacteria	Firmicutes	Holdemania filiformis	NCBI protein (https://www.ncbi.nlm.nih.gov/)	Phylogenetic analysis (MEGA)
Bacteria	Firmicutes	Paenibacillus dendritiformis	NCBI protein (https://www.ncbi.nlm.nih.gov/)	Phylogenetic analysis (MEGA)
Bacteria	Firmicutes	Phascolarctobacterium sp. CAG:207	NCBI protein (https://www.ncbi.nlm.nih.gov/)	Phylogenetic analysis (MEGA)
Bacteria	Fusobacteria	Fusobacterium necrophorum DJ-2	NCBI protein (https://www.ncbi.nlm.nih.gov/)	Phylogenetic analysis (MEGA)
Bacteria	Gamma-proteobacteria	Acinetobacter sp. ANC 3862	NCBI protein (https://www.ncbi.nlm.nih.gov/)	Phylogenetic analysis (MEGA)
Bacteria	Gamma-proteobacteria	Alcanivorax pacificus W11-5	NCBI protein (https://www.ncbi.nlm.nih.gov/)	Phylogenetic analysis (MEGA)
Bacteria	Gamma-proteobacteria	Avibacterium paragallinarum JF4211	NCBI protein (https://www.ncbi.nlm.nih.gov/)	Phylogenetic analysis (MEGA)
Bacteria	Gamma-proteobacteria	Cardiobacterium hominis	NCBI protein (https://www.ncbi.nlm.nih.gov/)	Phylogenetic analysis (MEGA)
Bacteria	Gamma-proteobacteria	Escherichia coli str. K-12 substr. MG1655	NCBI bioproject (https://www.ncbi.nlm.nih.gov/); PRJNA57779	Othologroup analysis, Phylogenetic analysis (MEGA)
Bacteria	Gamma-proteobacteria	Glaciecola polaris	NCBI protein (https://www.ncbi.nlm.nih.gov/)	Phylogenetic analysis (MEGA)
Bacteria	Gamma-proteobacteria	Legionella pneumophila subsp. pneumophila	NCBI protein (https://www.ncbi.nlm.nih.gov/)	Phylogenetic analysis (MEGA)
Bacteria	Gamma-proteobacteria	Methylococcus capsulatus str. Bath	NCBI protein (https://www.ncbi.nlm.nih.gov/)	Phylogenetic analysis (MEGA)
Bacteria	Gamma-proteobacteria	Nitrococcus mobilis Nb-231	NCBI protein (https://www.ncbi.nlm.nih.gov/)	Phylogenetic analysis (MEGA)
Bacteria	Gamma-proteobacteria	Pseudomonas mendocina ymp	NCBI protein (https://www.ncbi.nlm.nih.gov/)	Phylogenetic analysis (MEGA)
Bacteria	Gamma-proteobacteria	Thioalkalivibrio nitratireducens DSM 14787	NCBI protein (https://www.ncbi.nlm.nih.gov/)	Phylogenetic analysis (MEGA)
Bacteria	Gamma-proteobacteria	Thiocapsa marina 5811	Ensembl Bacteria (https://bacteria.ensembl.org/); GCA_000223985	Phylogenetic analysis (MEGA)
Bacteria	Gamma-proteobacteria	Thiothrix nivea DSM 5205	NCBI protein (https://www.ncbi.nlm.nih.gov/)	Phylogenetic analysis (MEGA)
Bacteria	Gamma-proteobacteria	Vibrio fischeri SR5	NCBI protein (https://www.ncbi.nlm.nih.gov/)	Phylogenetic analysis (MEGA)
Bacteria	Gamma-proteobacteria	Xanthomonas axonopodis	NCBI protein (https://www.ncbi.nlm.nih.gov/)	Phylogenetic analysis (MEGA)
Bacteria	Gamma-proteobacteria	Yersinia rohdei ATCC 43380	NCBI protein (https://www.ncbi.nlm.nih.gov/)	Phylogenetic analysis (MEGA)
Bacteria	Gemmatimonadetes	Gemmatimonas aurantiaca T-27	NCBI protein (https://www.ncbi.nlm.nih.gov/)	Phylogenetic analysis (MEGA)
Bacteria	Lentisphaerae	Lentisphaera araneosa HTCC2155	NCBI bioproject (https://www.ncbi.nlm.nih.gov/); PRJNA13437	Othologroup analysis, Phylogenetic analysis (MEGA)
Bacteria	Nitrospinae	Nitrospina gracilis	NCBI protein (https://www.ncbi.nlm.nih.gov/)	Phylogenetic analysis (MEGA)
Bacteria	Nitrospirae	Candidatus Nitrospira defluvii	NCBI protein (https://www.ncbi.nlm.nih.gov/)	Phylogenetic analysis (MEGA)
Bacteria	Planctomyces	Planctomyces limnophilus DSM 3776	Ensembl Bacteria (https://bacteria.ensembl.org/); GCA_000092105	Phylogenetic analysis (MEGA)
Bacteria	Planctomycetes	Phycisphaera mikurensis NBRC 102666	NCBI bioproject (https://www.ncbi.nlm.nih.gov/); PRJDB46	Othologroup analysis, Phylogenetic analysis (MEGA)
Bacteria	Planctomycetes	Rhodopirellula europaea	NCBI protein (https://www.ncbi.nlm.nih.gov/)	Phylogenetic analysis (MEGA)
Bacteria	Proteobacteria	Acidithiobacillus thiooxidans	NCBI protein (https://www.ncbi.nlm.nih.gov/)	Phylogenetic analysis (MEGA)
Bacteria	Proteobacteria	Bacteriovorax sp. Seq25_V	NCBI protein (https://www.ncbi.nlm.nih.gov/)	Phylogenetic analysis (MEGA)
Bacteria	Spirochaetes	Borrelia burgdorferi B31	Ensembl Bacteria (https://bacteria.ensembl.org/); GCA_000008685	Phylogenetic analysis (MEGA)
Bacteria	Spirochaetes	Leptospira terpstrae serovar Hualin str. LT 11-33	NCBI bioproject (https://www.ncbi.nlm.nih.gov/); PRJNA178717	Othologroup analysis, Phylogenetic analysis (MEGA)
Bacteria	Synergistetes	Aminomonas paucivorans DSM 12260	NCBI bioproject (https://www.ncbi.nlm.nih.gov/); PRJNA33371	Othologroup analysis, Phylogenetic analysis (MEGA)
Bacteria	Tenericutes	Mycoplasma alkalescens 14918	NCBI bioproject (https://www.ncbi.nlm.nih.gov/); PRJNA164749	Othologroup analysis, Phylogenetic analysis (MEGA)
Bacteria	Thermodesulfobacteria	Thermodesulfatator indicus DSM 15286	NCBI bioproject (https://www.ncbi.nlm.nih.gov/); PRJNA40057	Othologroup analysis, Phylogenetic analysis (MEGA)
Bacteria	Thermotogae	Pseudothermotoga thermarum DSM 5069	NCBI bioproject (https://www.ncbi.nlm.nih.gov/); PRJNA41517	Othologroup analysis, Phylogenetic analysis (MEGA)
Bacteria	Verrucomicrobia	Chthoniobacter flavus Ellin428	NCBI protein (https://www.ncbi.nlm.nih.gov/)	Phylogenetic analysis (MEGA)
Bacteria	Verrucomicrobia	Coraliomargarita akajimensis DSM 45221	NCBI protein (https://www.ncbi.nlm.nih.gov/)	Phylogenetic analysis (MEGA)
Bacteria	Verrucomicrobia	Haloferula sp. BvORR071	NCBI protein (https://www.ncbi.nlm.nih.gov/)	Phylogenetic analysis (MEGA)
Bacteria	Verrucomicrobia	Opitutaceae bacterium TAV1	NCBI protein (https://www.ncbi.nlm.nih.gov/)	Phylogenetic analysis (MEGA)
Bacteria	Verrucomicrobia	Pedosphaera parvula Ellin514	NCBI bioproject (https://www.ncbi.nlm.nih.gov/); PRJNA20839	Othologroup analysis, Phylogenetic analysis (MEGA)
Bacteria	Verrucomicrobia	Verrucomicrobium spinosum	NCBI protein (https://www.ncbi.nlm.nih.gov/)	Phylogenetic analysis (MEGA)
Bacteria	Zeta-proteobacteria	Mariprofundus ferrooxydans PV-1	NCBI bioproject (https://www.ncbi.nlm.nih.gov/); PRJNA13615	Othologroup analysis, Phylogenetic analysis (MEGA)
Eukaryota	Alveolata	Babesia microti strain RI	NCBI bioproject (https://www.ncbi.nlm.nih.gov/); PRJEA172341	Othologroup analysis, Phylogenetic analysis (MEGA)
Eukaryota	Alveolata	Cryptosporidium hominis TU502	NCBI bioproject (https://www.ncbi.nlm.nih.gov/); PRJNA15585	Annotation, Othologroup analysis, Phylogenetic analysis (MEGA)
Eukaryota	Alveolata	Ichthyophthirius multifiliis	NCBI bioproject (https://www.ncbi.nlm.nih.gov/); PRJNA182525	Othologroup analysis, Phylogenetic analysis (MEGA)
Eukaryota	Alveolata	Oxytricha trifallax	NCBI bioproject (https://www.ncbi.nlm.nih.gov/); PRJNA74629	Othologroup analysis, Phylogenetic analysis (MEGA)
Eukaryota	Alveolata	Paramecium tetraurelia	Ensembl Protists (http://protists.ensembl.org/); GCA_000165425	Othologroup analysis, Phylogenetic analysis (MEGA)
Eukaryota	Alveolata	Perkinsus marinus ATCC 50983 strain:PmCV4CB5 2B3D4	NCBI bioproject (https://www.ncbi.nlm.nih.gov/); PRJNA46451	Annotation, Othologroup analysis, Phylogenetic analysis (MEGA)
Eukaryota	Alveolata	Plasmodium falciparum 3D7	NCBI bioproject (https://www.ncbi.nlm.nih.gov/); PRJNA148	Annotation, Othologroup analysis, Phylogenetic analysis (MEGA)
Eukaryota	Alveolata	Stylonychia lemnae	NCBI bioproject (https://www.ncbi.nlm.nih.gov/); PRJEB5807	Othologroup analysis, Phylogenetic analysis (MEGA)
Eukaryota	Alveolata	Symbiodinium kawagutii	Symbiodinium kawagutii Genome and Dinoflagellate Resources (http://web.malab.cn/symka_new/)	Annotation, Othologroup analysis, Phylogenetic analysis (MEGA)
Eukaryota	Alveolata	Symbionium minutum	OIST Marine Genomics Unit (http://marinegenomics.oist.jp/symb/viewer/download?project_id=21); Symbiodinium minutum ver. symb_aug_v1.120123	Othologroup analysis, Phylogenetic analysis (MEGA, IQ-tree)
Eukaryota	Alveolata	Tetrahymena thermophila	Ensembl Protists (http://protists.ensembl.org/); JCVI-TTA1-2.2	Annotation, Othologroup analysis, Phylogenetic analysis (MEGA)
Eukaryota	Alveolata	Toxoplasma gondii GT1	NCBI bioproject (https://www.ncbi.nlm.nih.gov/); PRJNA16727	Othologroup analysis, Phylogenetic analysis (MEGA)
Eukaryota	Alveolata	Vitrella brassicaformis CCMP3155	NCBI bioproject (https://www.ncbi.nlm.nih.gov/); PRJEB7564, EnsemblProtists (http://protists.ensembl.org/); GCA_001179505.1	Annotation, Othologroup analysis, Phylogenetic analysis (MEGA, IQ-tree)
Eukaryota	Amoebozoa	Acanthamoeba castellanii str. Neff	NCBI bioproject (https://www.ncbi.nlm.nih.gov/); PRJNA66753	Othologroup analysis, Phylogenetic analysis (MEGA)
Eukaryota	Amoebozoa	Dictyostelium discoideum	dictyBase (http://dictybase.org/)	Othologroup analysis, Phylogenetic analysis (MEGA)
Eukaryota	Amoebozoa	Entamoeba histolytica HM-1:IMSS	NCBI bioproject (https://www.ncbi.nlm.nih.gov/); PRJNA142	Othologroup analysis, Phylogenetic analysis (MEGA)
Eukaryota	Apusozoa	Thecamonas trahens ATCC 50062	NCBI bioproject (https://www.ncbi.nlm.nih.gov/); PRJNA274920	Othologroup analysis, Phylogenetic analysis (MEGA)
Eukaryota	Cryptophyta	Guillardia theta CCMP2712	NCBI bioproject (https://www.ncbi.nlm.nih.gov/); PRJNA223305	Othologroup analysis, Phylogenetic analysis (MEGA)
Eukaryota	Excavata	Bodo saltans	NCBI bioproject (https://www.ncbi.nlm.nih.gov/); PRJEB10421	Othologroup analysis, Phylogenetic analysis (MEGA, IQ-tree)
Eukaryota	Excavata	Eutreptiella gymnastica NIES-381	The marine microbial eukaryote transcriptome sequencing project (MMETSP), Keeling et al. (2014) (References, 61)	Phylogenetic analysis (IQ-tree)
Eukaryota	Excavata	Giardia lamblia	Ensembl Protists (http://protists.ensembl.org/); GCA_000002435	Phylogenetic analysis (MEGA)
Eukaryota	Excavata	Naegleria gruberi NEG-M	JGI (https://genome.jgi.doe.gov/Naegr1/)	Othologroup analysis, Phylogenetic analysis (MEGA)
Eukaryota	Excavata	Phytomonas sp. isolate EM1	GenBank_protein (https://www.ncbi.nlm.nih.gov/genbank/)	Phylogenetic analysis (IQ-tree)
Eukaryota	Excavata	Trichomonas vaginalis G3	NCBI bioproject (https://www.ncbi.nlm.nih.gov/); PRJNA18631	Othologroup analysis, Phylogenetic analysis (MEGA)
Eukaryota	Excavata	Trypanosoma cruzi	NCBI bioproject (https://www.ncbi.nlm.nih.gov/); PRJNA15540	Othologroup analysis, Phylogenetic analysis (MEGA)
Eukaryota	Glaucophyta	Cyanophora paradoxa	Cyanophora genome project (http://cyanophora.rutgers.edu/cyanophora/home.php)	Othologroup analysis, Phylogenetic analysis (MEGA, IQ-tree)
Eukaryota	Haptophyceae	Isochrysis aff. galbana	NCBI_SRA (https://www.ncbi.nlm.nih.gov/sra/)	Phylogenetic analysis (IQ-tree)
Eukaryota	Haptophyceae	Pavlovales sp. CCMP2436	NCBI_SRA (https://www.ncbi.nlm.nih.gov/sra/)	Phylogenetic analysis (IQ-tree)
Eukaryota	Haptophyta	Chrysochromulina_sp. CCMP291	NCBI bioproject (https://www.ncbi.nlm.nih.gov/); PRJNA263501	Othologroup analysis, Phylogenetic analysis (MEGA)
Eukaryota	Haptophyta	Emiliania huxleyi CCMP1516	JGI (https://genome.jgi.doe.gov/Emihu1/)	Othologroup analysis, Phylogenetic analysis (MEGA)
Eukaryota	Opisthokonta	Caenorhabditis elegans	Ensembl Metazoa (http://metazoa.ensembl.org/); WBcel235	Othologroup analysis, Simple repeat analysis, Phylogenetic analysis (MEGA)
Eukaryota	Opisthokonta	Crassostrea gigas	Ensembl Metazoa (http://metazoa.ensembl.org/); GCA_000297895.1	Simple repeat analysis
Eukaryota	Opisthokonta	Cryptococcus neoformans	Ensembl Fungi (http://fungi.ensembl.org/); GCA_000091045.1	Othologroup analysis, Phylogenetic analysis (MEGA)
Eukaryota	Opisthokonta	Drosophila melanogaster	Ensembl Protists (http://metazoa.ensembl.org/); BDGP5	Othologroup analysis, Simple repeat analysis, Phylogenetic analysis (MEGA)
Eukaryota	Opisthokonta	Homo sapiens	Ensembl (https://asia.ensembl.org/); GRCh38	Simple repeat analysis
Eukaryota	Opisthokonta	Laccaria bicolor S238N-H82	NCBI bioproject (https://www.ncbi.nlm.nih.gov/); PRJNA29019	Othologroup analysis, Simple repeat analysis, Phylogenetic analysis (MEGA)
Eukaryota	Opisthokonta	Microbotryum violaceum	Ensembl Fungi (http://fungi.ensembl.org/); GCA_000166175.1	Othologroup analysis, Phylogenetic analysis (MEGA)
Eukaryota	Opisthokonta	Monosiga brevicollis MX1	NCBI bioproject (https://www.ncbi.nlm.nih.gov/); PRJNA28133	Othologroup analysis, Simple repeat analysis, Phylogenetic analysis (MEGA)
Eukaryota	Opisthokonta	Nematostella vectensis	NCBI bioproject (https://www.ncbi.nlm.nih.gov/); PRJNA19965	Simple repeat analysis
Eukaryota	Opisthokonta	Saccharomyces cerevisiae strain S288C	Saccharomyces genome database (https://www.yeastgenome.org/)	Othologroup analysis, Simple repeat analysis, Phylogenetic analysis (MEGA)
Eukaryota	Opisthokonta	Schizosaccharomyces pombe	Ensembl Protists (http://fungi.ensembl.org/); ASM294v2	Othologroup analysis, Phylogenetic analysis (MEGA)
Eukaryota	Opisthokonta	Xenopus tropicalis	JGI (https://genome.jgi.doe.gov/portal/Xentr4/)	Simple repeat analysis
Eukaryota	Rhizaria	Bigelowiella natans CCMP2755	JGI (https://genome.jgi.doe.gov/Bigna1/)	Annotation, Othologroup analysis, Simple repeat analysis, Phylogenetic analysis (MEGA, IQ-tree)
Eukaryota	Rhizaria	Corallomyxa tenera	NCBI_SRA (https://www.ncbi.nlm.nih.gov/sra/)	Phylogenetic analysis (IQ-tree)
Eukaryota	Rhizaria	Paulinella chromatophora CCAC0185 plastid	NCBI genome (https://www.ncbi.nlm.nih.gov/); NC_011087.1	Phylogenetic analysis (MEGA, IQ-tree)
Eukaryota	Rhizaria	Paulinella micropora MYN1	This study	Othologroup analysis, Simple repeat analysis, Phylogenetic analysis (MEGA, IQ-tree)
Eukaryota	Rhizaria	Paulinella micropora MYN1 plastid	This study	Annotation, nup- and numDNA analysis, Phylogenetic analysis (MEGA, IQ-tree)
Eukaryota	Rhizaria	Paulinella micropora MYN1 mitochondria	This study	Annotation, nup- and numDNA analysis
Eukaryota	Rhizaria	Paulinella ovalis	(http://dbdata.rutgers.edu/data/ovalis/), Bhattacharya et al. (2012) (References,17)	Phylogenetic analysis (IQ-tree)
Eukaryota	Rhizaria	Paulinella_chromatophora_CCAC0185	(http://cyanophora.rutgers.edu/paulinella/)	Annotation, Othologroup analysis, Phylogenetic analysis (MEGA, IQ-tree)
Eukaryota	Rhizaria	Plasmodiophora brassicae	NCBI bioproject (https://www.ncbi.nlm.nih.gov/); PRJEB8376	Annotation, Othologroup analysis, Simple repeat analysis, Phylogenetic analysis (MEGA)
Eukaryota	Rhizaria	Reticulomyxa filosa	NCBI bioproject (https://www.ncbi.nlm.nih.gov/); PRJNA29155	Annotation, Othologroup analysis, Simple repeat analysis, Phylogenetic analysis (MEGA)
Eukaryota	Rhodophyta	Chondrus crispus	NCBI bioproject (https://www.ncbi.nlm.nih.gov/); PRJNA193762	Othologroup analysis, Simple repeat analysis, Phylogenetic analysis (MEGA)
Eukaryota	Rhodophyta	Cyanidioschyzon merolae	Cyanidioschyzon merolae Genome Project (http://merolae.biol.s.u-tokyo.ac.jp/)	Othologroup analysis, Simple repeat analysis, Phylogenetic analysis (MEGA)
Eukaryota	Rhodophyta	Galdieria sulphuraria	NCBI bioproject (https://www.ncbi.nlm.nih.gov/); PRJNA221242	Othologroup analysis, Simple repeat analysis, Phylogenetic analysis (MEGA)
Eukaryota	Rhodophyta	Porphyridium purpureum	NCBI_SRA (https://www.ncbi.nlm.nih.gov/sra/)	Phylogenetic analysis (IQ-tree)
Eukaryota	Stramenopiles	Albugo laibachii Nc14	NCBI bioproject (https://www.ncbi.nlm.nih.gov/); PRJEA53219	Annotation, Othologroup analysis, Phylogenetic analysis (MEGA)
Eukaryota	Stramenopiles	Aureococcus anophagefferens	NCBI bioproject (https://www.ncbi.nlm.nih.gov/); PRJNA13500	Othologroup analysis, Phylogenetic analysis (MEGA)
Eukaryota	Stramenopiles	Blastocystis hominis	NCBI bioproject (https://www.ncbi.nlm.nih.gov/); PRJNA263384	Annotation, Othologroup analysis, Phylogenetic analysis (MEGA)
Eukaryota	Stramenopiles	Ectocarpus siliculosus	NCBI bioproject (https://www.ncbi.nlm.nih.gov/); PRJEA42625	Annotation, Othologroup analysis, Phylogenetic analysis (MEGA, IQ-tree)
Eukaryota	Stramenopiles	Fragilariopsis cylindrus CCMP 1102	JGI (https://genome.jgi.doe.gov/portal/Fracy1/)	Othologroup analysis, Phylogenetic analysis (MEGA)
Eukaryota	Stramenopiles	Nannochloropsis gaditana stranin:B-31	NCBI bioproject (https://www.ncbi.nlm.nih.gov/); PRJNA170989	Annotation, Othologroup analysis, Phylogenetic analysis (MEGA)
Eukaryota	Stramenopiles	Phaeodactylum tricornutum	JGI (https://genome.jgi.doe.gov/Phatr2/)	Annotation, Othologroup analysis, Phylogenetic analysis (MEGA)
Eukaryota	Stramenopiles	Phytophthora infestans T30-4	Ensembl Protists (http://protists.ensembl.org/); ASM14294v1	Annotation, Othologroup analysis, Phylogenetic analysis (MEGA)
Eukaryota	Stramenopiles	Pythium ultimum	Pythium genome database (http://pythium.plantbiology.msu.edu/download.shtml), EnsembProtists (http://protists.ensembl.org/Pythium_ultimum/)	Annotation, Phylogenetic analysis (MEGA)
Eukaryota	Stramenopiles	Saprolegnia parasitica CBS 223.65	NCBI bioproject (https://www.ncbi.nlm.nih.gov/); PRJNA280969	Annotation, Othologroup analysis, Phylogenetic analysis (MEGA)
Eukaryota	Stramenopiles	Thalassiosira pseudonana CCMP 1335	JGI (https://genome.jgi.doe.gov/Thaps3/)	Annotation, Othologroup analysis, Phylogenetic analysis (MEGA)
Eukaryota	Viridiplantae	Arabidopsis thaliana	TAIR (https://www.arabidopsis.org/); Tair10	Othologroup analysis, Simple repeat analysis, Phylogenetic analysis (MEGA)
Eukaryota	Viridiplantae	Chlamydomonas reinhardtii	NCBI bioproject (https://www.ncbi.nlm.nih.gov/); PRJNA21061, JGI (https://genome.jgi.doe.gov/portal/Chlre4); 16938	Othologroup analysis, Simple repeat analysis, Phylogenetic analysis (MEGA)
Eukaryota	Viridiplantae	Coccomyxa subellipsoidea C-169	NCBI bioproject (https://www.ncbi.nlm.nih.gov/); PRJNA221161	Othologroup analysis, Phylogenetic analysis (MEGA)
Eukaryota	Viridiplantae	Klebsormidium nitens	NCBI bioproject (https://www.ncbi.nlm.nih.gov/); PRJDB718	Othologroup analysis, Phylogenetic analysis (MEGA)
Eukaryota	Viridiplantae	Micromonas pusilla CCMP1545	NCBI bioproject (https://www.ncbi.nlm.nih.gov/); PRJNA15678	Othologroup analysis, Phylogenetic analysis (MEGA)
Eukaryota	Viridiplantae	Oryza sativa	The rice annotation project (RAP)-db (https://rapdb.dna.affrc.go.jp/); IRGSP-1.0	Othologroup analysis, Simple repeat analysis, Phylogenetic analysis (MEGA)
Eukaryota	Viridiplantae	Ostreococcus tauri	NCBI bioproject (https://www.ncbi.nlm.nih.gov/); PRJNA51609	Othologroup analysis, Phylogenetic analysis (MEGA)
Eukaryota	Viridiplantae	Physcomitrella patens	NCBI bioproject (https://www.ncbi.nlm.nih.gov/); PRJNA28131	Othologroup analysis, Simple repeat analysis, Phylogenetic analysis (MEGA)
Eukaryota	Viridiplantae	Selaginella moellendorffii	NCBI bioproject (https://www.ncbi.nlm.nih.gov/); PRJNA50439	Othologroup analysis, Phylogenetic analysis (MEGA)
Eukaryota	Viridiplantae	Zea mays	Ensembl Plant (http://plants.ensembl.org); AGPv3	Simple repeat analysis
Virus	ds DNA virus	Acanthamoeba polyphaga mimivirus	NCBI genome (https://www.ncbi.nlm.nih.gov/); NC_014649.1	Phylogenetic analysis (MEGA)
Virus	ds DNA virus	Acanthocystis turfacea Chlorella virus GM0701.1	NCBI protein (https://www.ncbi.nlm.nih.gov/)	Phylogenetic analysis (MEGA)
Virus	ds DNA virus	African swine fever virus E75	NCBI bioproject (https://www.ncbi.nlm.nih.gov/); PRJEA41377	Phylogenetic analysis (MEGA)
Virus	ds DNA virus	Anopheles minimus irodovirus	NCBI genome (https://www.ncbi.nlm.nih.gov/); NC_023848.1	Phylogenetic analysis (MEGA)
Virus	ds DNA virus	Canarypox virus	NCBI genome (https://www.ncbi.nlm.nih.gov/); NC_005309.1	Phylogenetic analysis (MEGA)
Virus	ds DNA virus	Synechococcus phage syn9	NCBI protein (https://www.ncbi.nlm.nih.gov/)	Phylogenetic analysis (MEGA)
Eukaryota/Bacteria/Archaea/Virus	-	-	NCBI nr (https://www.ncbi.nlm.nih.gov/)	Annotation, nup- and numDNA analysis, Phylogenetic analysis (MEGA, IQ-tree)
Eukaryota/Bacteria/Archaea/Virus	-	-	NCBI nt (https://www.ncbi.nlm.nih.gov/)	Annotation, nup- and numDNA analysis
Eukaryota/Bacteria/Archaea/Virus	-	-	UniProt (https://www.uniprot.org/)	Annotation
Eukaryota/Virus	-	-	Gypsy Database 2.0 (http://gydb.org/) (Multi-alignments data of GyDB collection)	Annotation, Phylogenetic analysis (MEGA)
Eukaryota/Virus	-	-	Repbase (ver. 20150807) (https://www.girinst.org/repbase/)	Annotation, Phylogenetic analysis (MEGA)
